# Mechanical and chemical macrophage activation differ by arm, not by amplitude

**DOI:** 10.64898/2026.11.10.765627

**Authors:** Chunlian Zhong, Weiya Chen, Tao Zeng, Shuying Zhang, Joey Zhu, Zhaoqing Cong

## Abstract

Mechanical cues are widely reported to polarize macrophages toward an M1-like state, but the claim rests on nuclear factor kappa B/activator protein 1 (NF-κB/AP-1) effector markers read without a common scale, and the literature does not agree on the sign of the stiffness effect. We asked a quantitative question instead: by what fraction of the chemical M1 response does mechanical perturbation move the interferon-stimulated gene factor 3 (ISGF3)-dependent interferon-stimulated gene module? Scoring ten independent studies of substrate stiffness and applied force against lipopolysaccharide (LPS) + interferon-gamma (IFN-γ) anchors, processed through an identical pipeline, we find a pooled shift of −0.9% of the chemical response (95% confidence interval −6.2% to +4.5%), equivalent to zero at a ±10% margin (p = 0.0019) with a minimum detectable effect of 8.8%. The result is unchanged across three independent ISG definitions. Nor is it a sensitivity failure: the most transcriptionally responsive mechanical contrast rewires thousands of genes while leaving the module inside a size-matched random distribution. Extending to ten further mechanical modalities shows mechanics is not inert toward these genes; shifts run in both directions, but no contrast supported by within-study inference exceeds 15% of the chemical anchor. Rescoring the same contrasts against an NF-κB effector module anchored on human LPS kinetics separates the two arms: across 21 modality contrasts the effector arm sits 17.7 percentage points above the interferon arm (paired p = 0.032), and in the four designs whose permutation space can reach p < 0.05 the separation is 34 points. Compression moves the effector arm +36% of the LPS anchor (p = 0.002) and the interferon arm −9% (p = 0.004). The separation is absent under static stiffness, where neither arm moves, and its sign is not fixed. A three-arm in-vivo magnetomechanical dataset assigns the effect to the rotating field rather than the internalized particle, raising the effector arm while lowering the interferon arm. Mechanically induced “M1-like” states are not the chemical M1 program rescaled. Where mechanical loading registers at all, it moves the effector arm and not the interferon arm: interferon-stimulated genes are the wrong readout for mechanical perturbation of macrophages.
