## Supplementary Table S1 for "Mechanical and chemical macrophage activation differ by arm, not by amplitude"

archive	modality	scope	query_string	n_hits_reported	n_uids_returned	n_in_final_table	n_retained_relevant	retained_accessions
GEO (E-utilities esearch, db=gds)	stiffness	all dates	("substrate stiffness"[All Fields] OR "matrix stiffness"[All Fields] OR "stiffness"[All Fields] OR "elastic modulus"[All Fields] OR "rigidity"[All Fields] OR "hydrogel"[All Fields]) AND ("macrophage"[All Fields] OR "macrophages"[All Fields] OR "monocyte"[All Fields] OR "monocytes"[All Fields] OR "BMDM"[All Fields] OR "RAW264.7"[All Fields] OR "RAW 264.7"[All Fields] OR "THP-1"[All Fields] OR "THP…	107	107	18	15	GSE185761;GSE206769;GSE237758;GSE268476;GSE273834;GSE274019;GSE274020;GSE274336;GSE283034;GSE291556;GSE301422;GSE303278;GSE314256;GSE321887;GSE36878
GEO (E-utilities esearch, db=gds)	stiffness	PDAT 2026 only	("substrate stiffness"[All Fields] OR "matrix stiffness"[All Fields] OR "stiffness"[All Fields] OR "elastic modulus"[All Fields] OR "rigidity"[All Fields] OR "hydrogel"[All Fields]) AND ("macrophage"[All Fields] OR "macrophages"[All Fields] OR "monocyte"[All Fields] OR "monocytes"[All Fields] OR "BMDM"[All Fields] OR "RAW264.7"[All Fields] OR "RAW 264.7"[All Fields] OR "THP-1"[All Fields] OR "THP…	39	39	8	6	GSE274019;GSE274020;GSE274336;GSE291556;GSE301422;GSE321887
GEO (E-utilities esearch, db=gds)	viscoelastic	all dates	("viscoelastic"[All Fields] OR "viscoelasticity"[All Fields] OR "stress relaxation"[All Fields] OR "matrix density"[All Fields] OR "collagen density"[All Fields]) AND ("macrophage"[All Fields] OR "macrophages"[All Fields] OR "monocyte"[All Fields] OR "monocytes"[All Fields] OR "BMDM"[All Fields] OR "RAW264.7"[All Fields] OR "RAW 264.7"[All Fields] OR "THP-1"[All Fields] OR "THP1"[All Fields] OR "…	9	9	4	2	GSE206769;GSE206771
GEO (E-utilities esearch, db=gds)	viscoelastic	PDAT 2026 only	("viscoelastic"[All Fields] OR "viscoelasticity"[All Fields] OR "stress relaxation"[All Fields] OR "matrix density"[All Fields] OR "collagen density"[All Fields]) AND ("macrophage"[All Fields] OR "macrophages"[All Fields] OR "monocyte"[All Fields] OR "monocytes"[All Fields] OR "BMDM"[All Fields] OR "RAW264.7"[All Fields] OR "RAW 264.7"[All Fields] OR "THP-1"[All Fields] OR "THP1"[All Fields] OR "…	4	4	1	0
GEO (E-utilities esearch, db=gds)	confinement	all dates	("confinement"[All Fields] OR "confined"[All Fields] OR "compression"[All Fields] OR "compressive"[All Fields] OR "solid stress"[All Fields] OR "microchannel"[All Fields]) AND ("macrophage"[All Fields] OR "macrophages"[All Fields] OR "monocyte"[All Fields] OR "monocytes"[All Fields] OR "BMDM"[All Fields] OR "RAW264.7"[All Fields] OR "RAW 264.7"[All Fields] OR "THP-1"[All Fields] OR "THP1"[All Fie…	63	63	3	2	GSE285024;GSE304867
GEO (E-utilities esearch, db=gds)	confinement	PDAT 2026 only	("confinement"[All Fields] OR "confined"[All Fields] OR "compression"[All Fields] OR "compressive"[All Fields] OR "solid stress"[All Fields] OR "microchannel"[All Fields]) AND ("macrophage"[All Fields] OR "macrophages"[All Fields] OR "monocyte"[All Fields] OR "monocytes"[All Fields] OR "BMDM"[All Fields] OR "RAW264.7"[All Fields] OR "RAW 264.7"[All Fields] OR "THP-1"[All Fields] OR "THP1"[All Fie…	14	14	0	0
GEO (E-utilities esearch, db=gds)	shear	all dates	("shear stress"[All Fields] OR "fluid shear"[All Fields] OR "flow shear"[All Fields] OR "laminar flow"[All Fields] OR "hemodynamic"[All Fields]) AND ("macrophage"[All Fields] OR "macrophages"[All Fields] OR "monocyte"[All Fields] OR "monocytes"[All Fields] OR "BMDM"[All Fields] OR "RAW264.7"[All Fields] OR "RAW 264.7"[All Fields] OR "THP-1"[All Fields] OR "THP1"[All Fields] OR "microglia"[All Fie…	34	34	3	3	GSE143780;GSE262146;GSE291575
GEO (E-utilities esearch, db=gds)	shear	PDAT 2026 only	("shear stress"[All Fields] OR "fluid shear"[All Fields] OR "flow shear"[All Fields] OR "laminar flow"[All Fields] OR "hemodynamic"[All Fields]) AND ("macrophage"[All Fields] OR "macrophages"[All Fields] OR "monocyte"[All Fields] OR "monocytes"[All Fields] OR "BMDM"[All Fields] OR "RAW264.7"[All Fields] OR "RAW 264.7"[All Fields] OR "THP-1"[All Fields] OR "THP1"[All Fields] OR "microglia"[All Fie…	1	1	0	0
GEO (E-utilities esearch, db=gds)	stretch	all dates	("cyclic stretch"[All Fields] OR "mechanical stretch"[All Fields] OR "cyclic strain"[All Fields] OR "stretching"[All Fields] OR "mechanical ventilation"[All Fields] OR "stretch"[All Fields]) AND ("macrophage"[All Fields] OR "macrophages"[All Fields] OR "monocyte"[All Fields] OR "monocytes"[All Fields] OR "BMDM"[All Fields] OR "RAW264.7"[All Fields] OR "RAW 264.7"[All Fields] OR "THP-1"[All Fields…	28	28	6	6	GSE125806;GSE190470;GSE218745;GSE272710;GSE274828;GSE36878
GEO (E-utilities esearch, db=gds)	stretch	PDAT 2026 only	("cyclic stretch"[All Fields] OR "mechanical stretch"[All Fields] OR "cyclic strain"[All Fields] OR "stretching"[All Fields] OR "mechanical ventilation"[All Fields] OR "stretch"[All Fields]) AND ("macrophage"[All Fields] OR "macrophages"[All Fields] OR "monocyte"[All Fields] OR "monocytes"[All Fields] OR "BMDM"[All Fields] OR "RAW264.7"[All Fields] OR "RAW 264.7"[All Fields] OR "THP-1"[All Fields…	4	4	0	0
GEO (E-utilities esearch, db=gds)	ultrasound	all dates	("ultrasound"[All Fields] OR "acoustic"[All Fields] OR "sonication"[All Fields] OR "LIPUS"[All Fields] OR "sonoporation"[All Fields]) AND ("macrophage"[All Fields] OR "macrophages"[All Fields] OR "monocyte"[All Fields] OR "monocytes"[All Fields] OR "BMDM"[All Fields] OR "RAW264.7"[All Fields] OR "RAW 264.7"[All Fields] OR "THP-1"[All Fields] OR "THP1"[All Fields] OR "microglia"[All Fields] OR "Ku…	87	87	6	6	GSE236912;GSE253423;GSE273466;GSE303278;GSE314256;GSE331328
GEO (E-utilities esearch, db=gds)	ultrasound	PDAT 2026 only	("ultrasound"[All Fields] OR "acoustic"[All Fields] OR "sonication"[All Fields] OR "LIPUS"[All Fields] OR "sonoporation"[All Fields]) AND ("macrophage"[All Fields] OR "macrophages"[All Fields] OR "monocyte"[All Fields] OR "monocytes"[All Fields] OR "BMDM"[All Fields] OR "RAW264.7"[All Fields] OR "RAW 264.7"[All Fields] OR "THP-1"[All Fields] OR "THP1"[All Fields] OR "microglia"[All Fields] OR "Ku…	18	18	1	1	GSE331328
GEO (E-utilities esearch, db=gds)	topography	all dates	("topography"[All Fields] OR "surface topography"[All Fields] OR "micropattern"[All Fields] OR "nanotopography"[All Fields] OR "biomaterial"[All Fields] OR "implant"[All Fields]) AND ("macrophage"[All Fields] OR "macrophages"[All Fields] OR "monocyte"[All Fields] OR "monocytes"[All Fields] OR "BMDM"[All Fields] OR "RAW264.7"[All Fields] OR "RAW 264.7"[All Fields] OR "THP-1"[All Fields] OR "THP1"[…	481	400	6	6	GSE185761;GSE189164;GSE197987;GSE290857;GSE290906;GSE301422
GEO (E-utilities esearch, db=gds)	topography	PDAT 2026 only	("topography"[All Fields] OR "surface topography"[All Fields] OR "micropattern"[All Fields] OR "nanotopography"[All Fields] OR "biomaterial"[All Fields] OR "implant"[All Fields]) AND ("macrophage"[All Fields] OR "macrophages"[All Fields] OR "monocyte"[All Fields] OR "monocytes"[All Fields] OR "BMDM"[All Fields] OR "RAW264.7"[All Fields] OR "RAW 264.7"[All Fields] OR "THP-1"[All Fields] OR "THP1"[…	191	191	1	1	GSE301422
GEO (E-utilities esearch, db=gds)	magnetomech	all dates	("magneto-mechanical"[All Fields] OR "magnetomechanical"[All Fields] OR "rotating magnetic field"[All Fields] OR "magnetic nanoparticle"[All Fields] OR "magnetic field"[All Fields] OR "nanomotor"[All Fields]) AND ("macrophage"[All Fields] OR "macrophages"[All Fields] OR "monocyte"[All Fields] OR "monocytes"[All Fields] OR "BMDM"[All Fields] OR "RAW264.7"[All Fields] OR "RAW 264.7"[All Fields] OR …	29	29	2	2	GSE273977;GSE275018
GEO (E-utilities esearch, db=gds)	magnetomech	PDAT 2026 only	("magneto-mechanical"[All Fields] OR "magnetomechanical"[All Fields] OR "rotating magnetic field"[All Fields] OR "magnetic nanoparticle"[All Fields] OR "magnetic field"[All Fields] OR "nanomotor"[All Fields]) AND ("macrophage"[All Fields] OR "macrophages"[All Fields] OR "monocyte"[All Fields] OR "monocytes"[All Fields] OR "BMDM"[All Fields] OR "RAW264.7"[All Fields] OR "RAW 264.7"[All Fields] OR …	7	7	0	0
GEO (E-utilities esearch, db=gds)	hydrostatic	all dates	("hydrostatic pressure"[All Fields] OR "cyclical hydrostatic"[All Fields] OR "pressure chamber"[All Fields] OR "barometric"[All Fields]) AND ("macrophage"[All Fields] OR "macrophages"[All Fields] OR "monocyte"[All Fields] OR "monocytes"[All Fields] OR "BMDM"[All Fields] OR "RAW264.7"[All Fields] OR "RAW 264.7"[All Fields] OR "THP-1"[All Fields] OR "THP1"[All Fields] OR "microglia"[All Fields] OR …	3	3	1	1	GSE133069
GEO (E-utilities esearch, db=gds)	hydrostatic	PDAT 2026 only	("hydrostatic pressure"[All Fields] OR "cyclical hydrostatic"[All Fields] OR "pressure chamber"[All Fields] OR "barometric"[All Fields]) AND ("macrophage"[All Fields] OR "macrophages"[All Fields] OR "monocyte"[All Fields] OR "monocytes"[All Fields] OR "BMDM"[All Fields] OR "RAW264.7"[All Fields] OR "RAW 264.7"[All Fields] OR "THP-1"[All Fields] OR "THP1"[All Fields] OR "microglia"[All Fields] OR …	1	1	0	0
GEO (E-utilities esearch, db=gds)	piezo1_agonist	all dates	("Yoda1"[All Fields] OR "Jedi2"[All Fields] OR "Piezo1 agonist"[All Fields] OR "Piezo1"[All Fields]) AND ("macrophage"[All Fields] OR "macrophages"[All Fields] OR "monocyte"[All Fields] OR "monocytes"[All Fields] OR "BMDM"[All Fields] OR "RAW264.7"[All Fields] OR "RAW 264.7"[All Fields] OR "THP-1"[All Fields] OR "THP1"[All Fields] OR "microglia"[All Fields] OR "Kupffer"[All Fields] OR "myeloid"[A…	21	21	4	4	GSE133069;GSE190470;GSE290857;GSE290906
GEO (E-utilities esearch, db=gds)	piezo1_agonist	PDAT 2026 only	("Yoda1"[All Fields] OR "Jedi2"[All Fields] OR "Piezo1 agonist"[All Fields] OR "Piezo1"[All Fields]) AND ("macrophage"[All Fields] OR "macrophages"[All Fields] OR "monocyte"[All Fields] OR "monocytes"[All Fields] OR "BMDM"[All Fields] OR "RAW264.7"[All Fields] OR "RAW 264.7"[All Fields] OR "THP-1"[All Fields] OR "THP1"[All Fields] OR "microglia"[All Fields] OR "Kupffer"[All Fields] OR "myeloid"[A…	7	7	0	0
GEO (E-utilities esearch, db=gds)	mechano_generic	all dates	("mechanotransduction"[All Fields] OR "mechanosensing"[All Fields] OR "mechanical force"[All Fields] OR "mechanical cue"[All Fields] OR "mechanobiology"[All Fields]) AND ("macrophage"[All Fields] OR "macrophages"[All Fields] OR "monocyte"[All Fields] OR "monocytes"[All Fields] OR "BMDM"[All Fields] OR "RAW264.7"[All Fields] OR "RAW 264.7"[All Fields] OR "THP-1"[All Fields] OR "THP1"[All Fields] O…	27	27	10	7	GSE190470;GSE239377;GSE273977;GSE291556;GSE303278;GSE321887;GSE344008
GEO (E-utilities esearch, db=gds)	mechano_generic	PDAT 2026 only	("mechanotransduction"[All Fields] OR "mechanosensing"[All Fields] OR "mechanical force"[All Fields] OR "mechanical cue"[All Fields] OR "mechanobiology"[All Fields]) AND ("macrophage"[All Fields] OR "macrophages"[All Fields] OR "monocyte"[All Fields] OR "monocytes"[All Fields] OR "BMDM"[All Fields] OR "RAW264.7"[All Fields] OR "RAW 264.7"[All Fields] OR "THP-1"[All Fields] OR "THP1"[All Fields] O…	10	10	5	3	GSE291556;GSE321887;GSE344008
ArrayExpress/BioStudies (free-text, NOT phrase-quoted)	stiffness	all dates	stiffness macrophage	1674	60	0	0	DISCARDED: unquoted free text is OR-ed by BioStudies and returns thousands of unrelated studies (zebrafish, Brassica). Superseded by the quoted-phrase queries below.
ArrayExpress/BioStudies (free-text, NOT phrase-quoted)	stiffness2	all dates	substrate stiffness monocyte	1528	60	0	0	DISCARDED: unquoted free text is OR-ed by BioStudies and returns thousands of unrelated studies (zebrafish, Brassica). Superseded by the quoted-phrase queries below.
ArrayExpress/BioStudies (free-text, NOT phrase-quoted)	confinement	all dates	confinement macrophage	1655	60	0	0	DISCARDED: unquoted free text is OR-ed by BioStudies and returns thousands of unrelated studies (zebrafish, Brassica). Superseded by the quoted-phrase queries below.
ArrayExpress/BioStudies (free-text, NOT phrase-quoted)	compression	all dates	compression macrophage	1688	60	0	0	DISCARDED: unquoted free text is OR-ed by BioStudies and returns thousands of unrelated studies (zebrafish, Brassica). Superseded by the quoted-phrase queries below.
ArrayExpress/BioStudies (free-text, NOT phrase-quoted)	shear	all dates	shear stress monocyte	7447	60	0	0	DISCARDED: unquoted free text is OR-ed by BioStudies and returns thousands of unrelated studies (zebrafish, Brassica). Superseded by the quoted-phrase queries below.
ArrayExpress/BioStudies (free-text, NOT phrase-quoted)	stretch	all dates	cyclic stretch macrophage	2023	60	0	0	DISCARDED: unquoted free text is OR-ed by BioStudies and returns thousands of unrelated studies (zebrafish, Brassica). Superseded by the quoted-phrase queries below.
ArrayExpress/BioStudies (free-text, NOT phrase-quoted)	ultrasound	all dates	ultrasound macrophage	1773	60	0	0	DISCARDED: unquoted free text is OR-ed by BioStudies and returns thousands of unrelated studies (zebrafish, Brassica). Superseded by the quoted-phrase queries below.
ArrayExpress/BioStudies (free-text, NOT phrase-quoted)	topography	all dates	topography macrophage	1668	60	0	0	DISCARDED: unquoted free text is OR-ed by BioStudies and returns thousands of unrelated studies (zebrafish, Brassica). Superseded by the quoted-phrase queries below.
ArrayExpress/BioStudies (free-text, NOT phrase-quoted)	magnetic	all dates	magnetic field macrophage	3610	60	0	0	DISCARDED: unquoted free text is OR-ed by BioStudies and returns thousands of unrelated studies (zebrafish, Brassica). Superseded by the quoted-phrase queries below.
ArrayExpress/BioStudies (free-text, NOT phrase-quoted)	hydrostatic	all dates	hydrostatic pressure macrophage	2376	60	0	0	DISCARDED: unquoted free text is OR-ed by BioStudies and returns thousands of unrelated studies (zebrafish, Brassica). Superseded by the quoted-phrase queries below.
ArrayExpress/BioStudies (free-text, NOT phrase-quoted)	yoda1	all dates	Yoda1 macrophage	1639	60	0	0	DISCARDED: unquoted free text is OR-ed by BioStudies and returns thousands of unrelated studies (zebrafish, Brassica). Superseded by the quoted-phrase queries below.
ArrayExpress/BioStudies (free-text, NOT phrase-quoted)	piezo1	all dates	PIEZO1 macrophage	1653	60	0	0	DISCARDED: unquoted free text is OR-ed by BioStudies and returns thousands of unrelated studies (zebrafish, Brassica). Superseded by the quoted-phrase queries below.
ArrayExpress/BioStudies (free-text, NOT phrase-quoted)	mechano	all dates	mechanotransduction macrophage	1651	60	0	0	DISCARDED: unquoted free text is OR-ed by BioStudies and returns thousands of unrelated studies (zebrafish, Brassica). Superseded by the quoted-phrase queries below.
ArrayExpress/BioStudies (free-text, NOT phrase-quoted)	viscoelastic	all dates	viscoelasticity macrophage	1637	60	0	0	DISCARDED: unquoted free text is OR-ed by BioStudies and returns thousands of unrelated studies (zebrafish, Brassica). Superseded by the quoted-phrase queries below.
ArrayExpress/BioStudies (Lucene phrase syntax)	stiff	all dates	"substrate stiffness" AND (macrophage OR monocyte)	1	1	1	1	E-MTAB-7900
ArrayExpress/BioStudies (Lucene phrase syntax)	matstiff	all dates	"matrix stiffness" AND (macrophage OR monocyte)	1	1	0	0
ArrayExpress/BioStudies (Lucene phrase syntax)	confine	all dates	(confinement OR confined OR compression) AND (macrophage OR monocyte)	0	0	0	0
ArrayExpress/BioStudies (Lucene phrase syntax)	shear	all dates	"shear stress" AND (macrophage OR monocyte OR "THP-1")	4	4	0	0
ArrayExpress/BioStudies (Lucene phrase syntax)	stretch	all dates	("cyclic stretch" OR "mechanical stretch") AND (macrophage OR monocyte)	1	1	0	0
ArrayExpress/BioStudies (Lucene phrase syntax)	us	all dates	(ultrasound OR acoustic) AND (macrophage OR monocyte)	8	8	0	0
ArrayExpress/BioStudies (Lucene phrase syntax)	topo	all dates	(topography OR micropattern) AND (macrophage OR monocyte)	0	0	0	0
ArrayExpress/BioStudies (Lucene phrase syntax)	mag	all dates	("magnetic field" OR magnetomechanical) AND (macrophage OR monocyte)	8	8	0	0
ArrayExpress/BioStudies (Lucene phrase syntax)	hydro	all dates	"hydrostatic pressure" AND (macrophage OR monocyte)	2	2	1	1	E-MTAB-15200
ArrayExpress/BioStudies (Lucene phrase syntax)	yoda	all dates	Yoda1 AND (macrophage OR monocyte)	2	2	2	2	E-MTAB-15200;E-MTAB-15203
ArrayExpress/BioStudies (Lucene phrase syntax)	mechano	all dates	(mechanotransduction OR mechanosensing) AND (macrophage OR monocyte)	0	0	0	0
ArrayExpress/BioStudies (Lucene phrase syntax)	visco	all dates	(viscoelasticity OR viscoelastic) AND (macrophage OR monocyte)	0	0	0	0
