## Supplementary Table S2 for "Mechanical and chemical macrophage activation differ by arm, not by amplitude"

set	n_genes	genes
ISG_IFNA_h	97	ADAR;B2M;BATF2;BST2;C1S;CASP1;CASP8;CCRL2;CD47;CD74;CMPK2;CMTR1;CNP;CSF1;CXCL10;CXCL11;DDX60;DHX58;EIF2AK2;ELF1;EPSTI1;GBP2;GBP4;GMPR;HELZ2;HERC6;HLA-C;IFI27;IFI30;IFI35;IFI44;IFI44L;IFIH1;IFIT2;IFIT3;IFITM1;IFITM2;IFITM3;IL15;IL4R;IL7;IRF1;IRF2;IRF7;IRF9;ISG15;ISG20;LAMP3;LAP3;LGALS3BP;LPAR6;LY6E;MOV10;MVB12A;MX1;NCOA7;NMI;NUB1;OAS1;OASL;OGFR;PARP12;PARP14;PARP9;PLSCR1;PNPT1;PROCR;PSMA3;PSMB8;PS…
ISG_IFNA_m	92	Adar;B2m;Batf2;Bst2;C1s1;Casp1;Casp8;Ccrl2;Cd47;Cd74;Cmpk2;Cmtr1;Cnp;Csf1;Cxcl10;Cxcl11;Ddx60;Dhx58;Eif2ak2;Elf1;Epsti1;Gbp2;Gbp3;Gmpr;Helz2;Herc6;Ifi30;Ifi35;Ifi44;Ifi44l;Ifih1;Ifit2;Ifit3;Ifitm1;Ifitm2;Ifitm3;Il15;Il4ra;Il7;Irf1;Irf2;Irf7;Irf9;Isg15;Isg20;Lamp3;Lap3;Lgals3bp;Lpar6;Ly6e;Mov10;Mvb12a;Mx2;Ncoa7;Nmi;Nub1;Oasl1;Ogfr;Parp12;Parp14;Parp9;Plscr1;Pnpt1;Procr;Psma3;Psmb8;Psmb9;Psme1;Psme…
ISG_IFNG_h	200	ADAR;APOL6;ARID5B;ARL4A;AUTS2;B2M;BANK1;BATF2;BPGM;BST2;BTG1;C1R;C1S;CASP1;CASP3;CASP4;CASP7;CASP8;CCL2;CCL5;CCL7;CD274;CD38;CD40;CD69;CD74;CD86;CDKN1A;CFB;CFH;CIITA;CMKLR1;CMPK2;CMTR1;CSF2RB;CXCL10;CXCL11;CXCL9;DDX60;DHX58;EIF2AK2;EIF4E3;EPSTI1;FAS;FCGR1A;FGL2;FPR1;GBP4;GBP6;GCH1;GPR18;GZMA;HELZ2;HERC6;HIF1A;HLA-A;HLA-B;HLA-DMA;HLA-DQA1;HLA-DRB1;HLA-G;ICAM1;IDO1;IFI27;IFI30;IFI35;IFI44;IFI44L;IF…
ISG_IFNG_m	193	Adar;Apol6;Arid5b;Arl4a;Auts2;B2m;Bank1;Batf2;Bpgm;Bst2;Btg1;C1rb;C1s1;Casp1;Casp3;Casp4;Casp7;Casp8;Ccl2;Ccl5;Ccl7;Cd274;Cd38;Cd40;Cd69;Cd74;Cd86;Cdkn1a;Cfb;Cfh;Ciita;Cmklr1;Cmpk2;Cmtr1;Csf2rb2;Cxcl10;Cxcl11;Cxcl9;Ddx60;Dhx58;Eif2ak2;Eif4e3;Epsti1;F630111L10Rik;Fas;Fcgr1;Fgl2;Fpr1;Gbp3;Gch1;Gpr18;Gzma;H2-Aa;H2-DMa;H2-Eb1;Helz2;Herc6;Hif1a;Icam1;Ido1;Ifi30;Ifi35;Ifi44;Ifi44l;Ifih1;Ifit1bl1;Ifit2;…
ISG_ISGF3_m	118	AI607873;Adamts6;Adar;Arel1;Batf2;Bst2;Ccl8;Cd274;Cdkn1a;Cst7;Cxcl10;Dclre1c;Ddx60;Dtx3l;Eif2ak2;Epsti1;Etnk1;Fcgr4;Frmd4a;Gbp2;Gbp4;Gbp5;Gbp6;Gbp7;Gbp9;Gm12185;Gm12250;Gm4951;Gm5431;H2-Q4;H2-T10;Hap1;I830012O16Rik;Ifi203;Ifi204;Ifi205;Ifi35;Ifi47;Ifih1;Ifit3;Ifitm3;Igtp;Iigp1;Il6;Irf2;Irf7;Irgm1;Irgm2;Isg15;Kdr;Lck;Lgals9;Mb21d1;Mitd1;Mmp13;Mnda;Mndal;Mppe1;Mx2;N4bp1;Nat2;Nmi;Nod1;Oas1a;Oas1b;Oa…
ISG_ISGF3_h	82	ADAMTS6;ADAR;AREL1;BATF2;BST2;CCL8;CD274;CDKN1A;CST7;CXCL10;DCLRE1C;DDX60;DTX3L;EIF2AK2;EPSTI1;ETNK1;FRMD4A;GBP2;GBP5;GBP7;HAP1;HLA-A;IFI35;IFIH1;IFIT3;IFITM3;IL6;IRF2;IRF7;ISG15;KDR;LCK;LGALS9;MITD1;MMP13;MPPE1;MX1;N4BP1;NAT1;NMI;NOD1;OAS2;OASL;PARP10;PARP12;PARP14;PML;PNP;PNPT1;PSMB8;RAB20;RBM43;RNF135;RNF139;RSAD2;RTP4;SAMD9L;SECTM1;SETDB2;SLFN5;SNX2;SOCS1;TAP1;TBC1D13;TIFA;TLE4;TLR3;TOR1AIP1;…
YAP_h	24	AMOTL2;ANKRD1;ARHGEF17;ASAP1;AXL;CCDC80;CCN1;CCN2;CRIM1;CTGF;CYR61;DOCK5;F3;FJX1;FOXF2;GADD45A;IGFBP3;LATS2;MYOF;NT5E;NUAK2;PTPN14;RBMS3;TGFB2
YAP_m	22	Amotl2;Ankrd1;Arhgef17;Asap1;Axl;Ccdc80;Ccn1;Ccn2;Crim1;Dock5;F3;Fjx1;Foxf2;Gadd45a;Igfbp3;Lats2;Myof;Nt5e;Nuak2;Ptpn14;Rbms3;Tgfb2
