## Supplementary Table S3 for "Mechanical and chemical macrophage activation differ by arm, not by amplitude"

modality	accession	title	species	platform_id	platform_type	cell_source	n_total	design	n_per_group	dose_or_level	duration	has_LPS_arm	has_IL4_arm	processed_matrix_available	processed_file_names	pmid_doi	grade_A_B_C	in_v2_list	submission_date	last_update_date	notes
substrate stiffness	GSE274336	NRF2 is a mechanosensitive checkpoint required for NLRP3 inflammasome activation	Mus musculus	GPL24247	RNA-seq (Illumina NovaSeq 6000, mouse)	BMDM (WT C57BL/6)	35	3 stiffness x 2 durations, one genotype	soft 2h=6; soft on=6; stiff 2h=6; stiff on=6; plastic 2h=5; plastic on=6	2 kPa / 32 kPa / plastic 3 GPa	2 h and overnight	no	no	yes	GSE274336_counts.csv.gz (1.7M)	no PMID in GEO (NRF2 mechanosensitive checkpoint; no EPMC match)	A	yes	Aug 08 2024	Oct 08 2026	v2 CONFIRMED: dose x time design and n=5-6. 35 GSM total; plastic/2h cell has n=5 (r3 absent from both GEO and the counts header). No LPS arm in this series - the LPS arm is GSE274020.
substrate stiffness	GSE274019	NRF2 is a mechanosensitive checkpoint required for NLRP3 inflammasome activation	Mus musculus	GPL34328	RNA-seq (Illumina NovaSeq X, mouse)	BMDM (WT and Nrf2-KO)	12	2 stiffness x 2 genotypes	3 per cell (12 total)	2 kPa vs plastic (counts header: '2kPa' vs 'Plastic')	overnight adhesion	no	no	yes	GSE274019_20240603_counts.txt.gz (393K)	no PMID in GEO	A	yes	Aug 05 2024	Oct 08 2026	Same lab/paper as GSE274336. GEO sample titles say 'Soft plates' but the processed-matrix column names give the value 2 kPa.
chemical reference (LPS)	GSE274020	NRF2 is a mechanosensitive checkpoint required for NLRP3 inflammasome activation	Mus musculus	GPL34328	RNA-seq (Illumina NovaSeq X, mouse)	BMDM (WT and Nrf2-KO), plastic	72	6 NRF2 agonists/DMSO x +/-LPS x 2 genotypes	3 per cell (72 total)	LPS (concentration not stated in GEO); agonists 4-OI, DMF, KI696, SFN, TBHQ, DMSO	LPS 6 h	yes	no	yes	GSE274020_20240802_Raw_Counts.csv.gz (1.9M)	no PMID in GEO	A	yes	Aug 05 2024	Oct 08 2026	v2 CORRECTED: this is NOT a stiffness dataset. It is the same lab's chemical/LPS arm on plastic. WT-DMSO +/- LPS (n=3 each) is the clean same-platform LPS contrast. LPS only, no IFN-gamma.
substrate stiffness	GSE36878	Cell elasticity determines macrophage function.	Mus musculus	GPL11180	microarray (Affymetrix HT MG-430 PM plate)	RAW 264.7	21	2 stiffness x 3 timepoints + shared 0 h control	3 per group (21 total)	1.2 kPa vs 150 kPa polyacrylamide (5%/0.03% vs 20%/0.2% acrylamide/bis)	0, 2, 6, 18 h	no	no	CEL only (normalizable)	GSE36878_RAW.tar (43M, 21 .CEL.gz)	PMID 23028423	B	yes	Mar 28 2012	Aug 06 2018	v2 PARTLY CORRECTED: the 0 h control is a single shared baseline (n=3), not split by stiffness, so it is 7 groups x 3, not '2 stiffness x 4 timepoints'. Affymetrix HT MG-430 PM; needs RMA from CEL.
substrate stiffness	GSE321887	Dysregulation of mechanosensing signaling in monocytes of patients with systemic sclerosis is associated with skin inflammation	Homo sapiens	GPL24676	RNA-seq (Illumina NovaSeq 6000, human)	human peripheral blood CD14 monocytes (4 donors)	24	3 stiffness, paired donors; RNA-seq + ATAC-seq	4 donors per stiffness (12 RNA + 12 ATAC)	0 kPa (medium/suspension), 0.2 kPa, 50 kPa collagen-coated hydrogel	RNA 24 h; ATAC 6 h	no	no	yes	GSE321887_RNAseq_countMatrix.tsv.gz (503K); GSE321887_ATACseq_counts.tsv.gz (5.1M)	no PMID in GEO (SSc monocyte mechanosensing)	A	yes	Feb 27 2026	Oct 15 2026	v2 CONFIRMED (4 donors, RNA+ATAC). Raw FASTQ deliberately withheld (identifiable human sequence); processed matrices are the only route. CAVEAT: matrix columns are 'Sample_1..12' with no condition key in the file - must be mapped via GSM order. Archived samples carry no HD/SSc label although the design text mentions both.
substrate stiffness (3D)	GSE273834	CaMKK2 regulates mechanically-induced macrophage fate	Mus musculus	GPL24247	RNA-seq (Illumina NovaSeq 6000, mouse)	BMDM (WT and Camkk2-/-)	12	soft vs stiff 3D hydrogel x 2 genotypes, plus soft+IL-4	2 per group (12 total)	collagen-hyaluronic acid hydrogel, dynamic UV stiffening; kPa values NOT in GEO metadata	48 h after stiffening	no	yes	yes	GSE273834_Salmon.norm.tpm.csv.gz (1.3M)	PMID 40036145; DOI 10.1002/advs.202417778 (Adv Sci 12:e2417778, 2025)	B	yes	Aug 02 2024	Apr 14 2026	v2 PARTLY CORRECTED: +/-IL-4 exists but ONLY on the soft arm (no stiff+IL-4). n=2 per group. Stiffness values must be taken from the paper, not GEO.
matrix density (3D)	GSE239377	Macrophages sense ECM mechanics and growth factor availability through cytoskeletal remodeling to regulate their tissue repair program [RNA-seq]	Mus musculus	GPL19057	RNA-seq (Illumina NextSeq 500, mouse)	BMDM (C57BL/6)	12	3 matrix conditions x +/-IL-4	2 per group (12 total)	TC plastic / 2 mg per mL / 7 mg per mL collagen I gel	24 h	no	yes	yes	GSE239377_collagen_RNAseq_TPM.txt.gz (1.1M)	PMID 38478620; DOI 10.1126/sciadv.adk6906 (Sci Adv 10:eadk6906, 2024)	B	yes	Jul 26 2023	Mar 20 2024	v2 CONFIRMED (+/-IL-4). n=2 per group. SubSeries of GSE239378; the ATAC half is GSE238262.
substrate stiffness + LPS	GSE291556	Tissue rigidity mechano-priming microglia cytoskeleton-nucleus interplays with biochemical signals to amplify neuroinflammatory responses [RNA-seq]	Mus musculus	GPL24247	RNA-seq (Illumina NovaSeq 6000, mouse)	BV2 microglia	6	1 kPa+LPS, 23 kPa+LPS, 23 kPa+cytochalasin D+LPS	2 per group (6 total)	1 kPa vs 23 kPa polyacrylamide	LPS 12 h (seeded 12 h before)	yes (all arms)	no	yes	GSE291556_RAW.tar (670K; per-GSM *.txt.gz counts)	no PMID in GEO	C	yes	Mar 10 2025	Oct 26 2026	v2 CORRECTED: this is NOT a +/-LPS factorial. Every arm receives LPS; there is no LPS-free control, so the mechanical-only effect cannot be isolated. n=2. Companions: GSE291686 (ATAC), GSE287382 (H3K27ac ChIP + Hi-C).
viscoelasticity	GSE206771	RNA-seq analysis of Jak2-V617F monocytes in elastic versus viscous fibrotic matrix	Mus	GPL23642	RNA-seq (Illumina NextSeq 500, mouse)	mouse bone-marrow monocytes (WT and Jak2-V617F)	8	viscous vs elastic stiff hydrogel x 2 genotypes	2 per group (8 total)	viscous (VLVG) vs elastic (NbTz) alginate, stiff	3 days	no	yes (IL-4 in the differentiation medium for all arms)	yes	GSE206771_Counts.csv.gz (299K); GSE206771_RAW.tar (670K)	PMID 35817965; DOI 10.1038/s41563-022-01293-3 (Nat Mater 21:939-950, 2022)	B	yes	Jun 23 2022	Oct 13 2022	IMPORTANT CAVEAT not in v2: medium contains GM-CSF 100 + IL-4 200 ng/mL + PGE2 100 ng/mL (a moDC cocktail), so the baseline is not M0 and an IL-4 signature is present in every sample. SubSeries of GSE206773.
in vivo stiffness (LOX inhibition)	GSE283034	Matrix stiffness enhances cancer-macrophage interactions and M2-like macrophage accumulation in the breast tumor microenvironment	Mus musculus	GPL19057	RNA-seq (Illumina NextSeq 500, mouse)	MMTV-PyMT mammary tumour, whole dissociated tumour (scRNA-seq)	6	BAPN vs vehicle, 3 paired batches	3 per arm (6 total)	LOX inhibitor BAPN in drinking water (compliant) vs vehicle (stiff); no modulus given in GEO	weekly from week 6 to endpoint	no	no	yes	GSE283034_RAW.tar (72M; per-GSM *counts.csv.gz)	PMID 35483629; DOI 10.1016/j.actbio.2022.04.031 (Acta Biomater 163:365-377, 2023)	B	yes	Nov 27 2024	Mar 12 2025	Stiffness is modulated pharmacologically, not applied; macrophages must be subset from the whole-tumour scRNA-seq. The GEO-linked PMID predates the deposit, which is consistent (deposit added after publication).
compression	GSE304867	Chronic compression recapitulates transcriptional, metabolic, and functional state changes in macrophages associated with pro-tumor phenotypes	Mus musculus	GPL34328	RNA-seq (Illumina NovaSeq X, mouse)	RAW 264.7	12	static compressive solid stress vs uncompressed agarose control	6 per arm (12 total)	0.14 kPa compressive stress (3D-printed PLA weight on an agarose cushion)	24 h	no	no	yes	GSE304867_count_matrix.csv.gz (742K)	PMID 41445746; DOI 10.3389/fimmu.2025.1626024 (Front Immunol 16:1626024, 2025)	A	yes	Aug 07 2025	Feb 24 2026	v2 CONFIRMED (RAW compression, n=6). Best-powered single mechanical contrast in the whole set.
confinement	GSE285024	Actin polymerization by WASp limits nuclear envelope rupture and inflammation in macrophages	Mus musculus	GPL34328	RNA-seq (Illumina NovaSeq X, mouse)	primary BMDM (WT and WASp-KO)	10	unconfined vs 3 um confinement x 2 genotypes	WT 2 vs 3; WKO 2 vs 3 (10 total)	vertical PDMS micropillar confiner, 3 um height	1 h	no	no	yes	GSE285024_Normalized_Count_Matrix_BMDM_confiner.txt.gz (1.7M)	no PMID; preprint DOI 10.1101/2024.12.23.630061	B	yes	Dec 20 2024	Mar 26 2025	v2 CONFIRMED (3 um confinement, only archived confinement transcriptome). n=2 unconfined / n=3 confined per genotype. Companion GSE285174 is WAS patient PBMC pre/post gene therapy, not a mechanical arm.
fluid shear	GSE262146	Cardiopulmonary bypass activates classical monocytes via shear-mediated activation of Store-Operated Calcium Entry	Homo sapiens	GPL24676	RNA-seq (Illumina NovaSeq 6000, human)	THP-1 (bulk RNA/ATAC/CUT&RUN) + neonatal CPB patient PBMC (multiome)	48	sheared vs static THP-1; plus patient timecourse pre/post CPB	THP-1 bulk RNA 3 vs 3; ATAC 4 vs 4; CUT&RUN c-Jun 3 vs 3; 28 patient libraries	shear rate / duration NOT stated in GEO metadata	not stated in GEO	no	no	yes	per-GSM: *_count.txt.gz (THP-1 RNA), *.bam.bw (ATAC), *.bedGraph.gz (CUT&RUN), *filtered_feature_bc_matrix.h5 (patients). Series GSE262146_RAW.tar is 33 GB - download per-GSM instead	PMID 41579376; DOI 10.1016/j.celrep.2025.116903 (Cell Rep 45:116903, 2026)	B	yes	Mar 21 2024	Feb 27 2026	v2 CONFIRMED (RNA+ATAC+c-Jun CUT&RUN + in vivo arm). PRACTICAL: do not pull the 33 GB series tar; the three THP-1 shear/static count files are a few hundred KB each at GSM level. | EXCLUDED 2026-11-03: deposited record (snRNA/ATAC, different system) could not be reconciled with the bulk shear contrast scored for it; dropped from the modality projection and from the two-arm analysis (see Limitatio…
fluid shear	GSE291575	A shear stress-responsive pathway in monocytes drives cardiopulmonary bypass-induced inflammation via spectrin/RAF1/store-operated calcium entry	Homo sapiens	GPL24676	RNA-seq (Illumina NovaSeq 6000, human)	human PBMC, 10x Flex multiplexed pools	4	shear and static x 3 donors x drugs (sorafenib, BVD-523, CM-4620), pooled 4 per library	4 pooled libraries only (no per-condition GSM)	not stated in GEO	not stated in GEO	no	no	yes	per-GSM *_raw_feature_bc_matrix.h5 + *.CSV.gz barcode key; GSE291575_RAW.tar (434M)	PMID 41579376; DOI 10.1016/j.celrep.2025.116903	C	yes	Mar 10 2025	Feb 27 2026	v2 DOWNGRADED: only 4 GSM, and each is a 4-plex pool mixing shear, static and three drugs. The shear-vs-static contrast must be recovered by demultiplexing the CSV barcode key; it is a drug-screen design, not a clean shear design.
acoustic / nanoscale oscillation	GSE303278	Nanoscale Acoustic Oscillator for Mechanoimmunology: NAOMI	Mus musculus	GPL21103	RNA-seq (Illumina HiSeq 4000, mouse)	RAW 264.7 on micropatterned piezo substrate	6	acoustics-off vs acoustics-on (petri-dish group described but NOT sequenced)	3 per arm (6 total)	18 V peak-to-peak, 5 kHz, nanoscale oscillation (+/-1 nm stated precision)	48 h continuous	no	no	yes	GSE303278_on_vs_off_results_FPKM_DESeq.tsv.gz (839K, 6 per-sample FPKM columns); GSE303278_..._DGEcount_stat_DESeq.tsv.gz (854K, DESeq statistics only, no per-sample values)	PMID 40802748; DOI 10.1126/sciadv.adx3851 (Sci Adv 11:eadx3851, 2025)	A	yes	Jul 22 2025	Aug 20 2025	The third (petri-dish) group in the design text was not deposited; acoustics-off is nevertheless a proper device control. Only the FPKM file carries per-sample values.
ultrasound (LIPUS)	GSE273466	Anti-inflammatory role of low intensity pulsed ultrasound in inhibiting LPS-induced M1 polarization of RAW264.7 via Wnt2b/AXIN/Î²-catenin	Mus musculus	GPL24247	RNA-seq (Illumina NovaSeq 6000, mouse)	RAW 264.7	6	LPS vs LPS+LIPUS	3 per arm (6 total)	LIPUS 45 mW/cm2, 25 min per application, 2 applications 24 h apart; LPS 100 ng/mL	LPS 48 h; LIPUS 25 min x2	yes (both arms)	no	yes	GSE273466_gene_exp.xls.gz (2.2M, per-sample COUNT + TPM); GSE273466_mRNA_exp.xls.gz (5.0M); plus DE tables	no PMID in GEO	C	yes	Jul 30 2024	Oct 15 2024	v2 CORRECTED: v2 listed GSE273466 and GSE331328 as '+/-LPS'. They are +/-ULTRASOUND under constant LPS; neither has an LPS-free arm, so neither can supply a mechanical-vs-unstimulated contrast.
ultrasound	GSE331328	Transcriptomic profiling of LPS-stimulated RAW264.7 macrophages after low-intensity ultrasound treatment	Mus musculus	GPL24247	RNA-seq (Illumina NovaSeq 6000, mouse)	RAW 264.7	6	LPS vs LPS+ultrasound	3 per arm (6 total)	50 mW/cm2, 1 MHz, 20% duty cycle, 1 kHz PRF, 200 us pulse; LPS 200 ng/mL	LPS 8 h; ultrasound 10 min during stimulation	yes (both arms)	no	yes	GSE331328_gene_sample_FPKM.csv.gz (875K; columns L1-L3 = LPS, U1-U3 = ultrasound)	no PMID in GEO	C	yes	May 18 2026	May 24 2026	v2 CORRECTED, same issue as GSE273466: no LPS-free arm. Newest mechanical submission before this scan (submitted 2026-05-18).
ultrasound (cLIUS)	GSE314256	Continuous low-intensity ultrasound influences the transcriptomic profile in M1 macrophages by downregulating inflammation and promoting M2-like markers	Homo sapiens	GPL24676	RNA-seq (Illumina NovaSeq 6000, human)	THP-1-derived macrophages in 1.2% alginate, M1 induced by fibronectin fragments	6	Fnfs-M1 untreated vs Fnfs-M1 + cLIUS	3 per arm (6 total)	cLIUS 2.5 Vpp, 5 MHz, 20 min per application, 4 applications per day; Fnfs 25 ug/mL	72 h (day 3)	no (M1 induced by fibronectin fragments, not LPS)	no	yes	GSE314256_RAW.tar (28M; per-GSM Salmon quant.genes.sf.gz + quant.sf.gz)	PMID 42135403; DOI 10.1038/s41598-026-53228-6 (Sci Rep, 2026)	B	yes	Dec 18 2025	Sep 21 2026	v2 CONFIRMED as the human ultrasound entry. Baseline is an Fnfs-driven M1, not M0, and the inflammatory stimulus is fibronectin fragments rather than LPS - note this when matching to the chemical reference.
surface topography	GSE99445	Gene expression data of macrophages cultured on porous titanium discs	Homo sapiens	GPL19824	microarray (Affymetrix Human Gene 1.0 ST)	human PBMC-derived macrophages, 8 donors	48	porous Ti disc vs plastic x (IFN-gamma / IL-4 / unstimulated)	8 donors per cell (48 total)	porous titanium disc vs tissue-culture plastic; no modulus or roughness value in GEO	6 days	no (IFN-gamma only, no LPS)	yes	CEL only (normalizable)	GSE99445_RAW.tar (220M; 48 HuGene-1_0-st .CEL.gz)	no PMID in GEO; SuperSeries GSE99448 'Titanium induces pro-inflammatory and tissue remodeling responses in human macrophages'	A	yes	May 30 2017	Jul 25 2021	v2 CONFIRMED (8 paired donors, internal IFN-gamma and IL-4 controls). Strongest human design in the set for a within-study chemical-vs-material comparison. Medium contains 10^-8 M dexamethasone throughout.
surface topography	GSE99446	Gene expression data of macrophages cultured on polished titanium discs	Homo sapiens	GPL20171	microarray (Affymetrix Human Gene 1.0 ST)	human PBMC-derived macrophages, 6 donors	48	polished Ti disc vs plastic x (IFN-gamma / IL-4 / M2 cocktail / unstimulated)	6 donors per cell (48 total)	polished titanium disc vs plastic	6 days	no (IFN-gamma only)	yes	CEL only (normalizable)	GSE99446_RAW.tar (217M; 48 HuGene-1_0-st .CEL.gz)	no PMID in GEO; SuperSeries GSE99448	A	yes	May 30 2017	Jul 25 2021	v2 CORRECTED: v2 treated GSE99445/99446 as one '8-donor' entity. GSE99446 has 6 donors and 8 conditions (it adds an M2-cocktail arm: M-CSF+IL-4+IL-10+TGF-beta) and uses polished rather than porous Ti, on a different platform accession (GPL20171 vs GPL19824).
biomaterial / stiffness panel	GSE301422	Transcriptomic analysis of the human macrophage response to 13 polymeric materials.	Homo sapiens	GPL21697	RNA-seq (Illumina NextSeq 550, human)	THP-1-derived macrophages	39	13 polymeric materials in 6 groups, incl. an M-STIFF pair (1 vs 50 kPa polyacrylamide)	3 per material (39 total; GEO calls them 'sequencing run 1-3')	M-STIFF: 1 kPa vs 50 kPa PAA. Other groups vary pore size (0.6 vs 30 um), topography, chemistry, mesh, implant shell	16 h PMA then 24 h rest	no	no	yes	GSE301422_RawCounts.txt.gz (1.5M; 39 columns S01-S27, S37-S48)	no PMID in GEO	B	yes	Jul 01 2025	Jul 01 2026	Useful addition v2 under-described: it contains a genuine 1 vs 50 kPa stiffness pair on a human platform. The three replicates are labelled 'sequencing run', so whether they are biological or technical is not resolvable from GEO. No plastic/TC reference arm.
surface topography	GSE290857	Regulation of immune microenvironments by polyetheretherketone surface topography for improving osseointegration [macrophages]	Mus musculus	GPL24247	RNA-seq (Illumina NovaSeq 6000, mouse)	RAW 264.7	8	smooth PEEK vs nano/microstructured PEEK	4 per arm (8 total)	sulfonated PEEK, agitation-speed-defined nano/microstructure; dimensions not in GEO	not stated in GEO	no	no	yes	GSE290857_1_genes_fpkm_expression.txt.gz (6.9M; 8 FPKM + 8 count columns PEEK1-4, SP_30_1-4)	PMID 40069791; DOI 10.1186/s12951-025-03272-7 (J Nanobiotechnology 23:199, 2025)	B	yes	Feb 28 2025	Mar 19 2025	The paper describes four structures (incl. SP450); only two (PEEK, SP_30) were deposited here. Companion series GSE290906 holds a further 6 samples.
magneto-mechanical (lysosomal)	GSE273977	Dynamic magneto-mechanical force in lysosomes instructs durable macrophage repolarization for antitumor immunity.	Mus musculus	GPL24247	RNA-seq (Illumina NovaSeq 6000, mouse)	RAW 264.7, IL-4/IL-13-polarised M2	6	control vs rotating magnetic field	3 per arm (6 total)	magnetic nanomotors 20 ug/mL + rotating magnetic field 1 Hz (260 mT per the paper)	not stated in GEO	no	yes (baseline is IL-4/IL-13 M2)	yes	GSE273977_RAW.tar (per-GSM readcount-sample*.txt.gz)	PMID 41629559; DOI 10.1038/s41422-025-01217-1 (Cell Res 36:197, 2026)	B	yes	Aug 05 2024	Aug 01 2025	v2 CONFIRMED for this series: only control and RMF, n=3, M2 baseline, no particle-only arm. BUT see GSE275018 - the same paper's in vivo series DOES contain the particle-only (MNM) arm, so v2's statement that the paper never sequenced an MNM-only control is wrong at the paper level.
magneto-mechanical (lysosomal), in vivo	GSE275018	Dynamic magneto-mechanical force in lysosomes instructs durable macrophage repolarization for antitumor immunity	Mus musculus	GPL17021	RNA-seq (Illumina HiSeq 2500, mouse)	C57BL/6 subcutaneous tumour, all cells (scRNA-seq)	9	PBS vs MNM (nanomotors, no field) vs RMF (nanomotors + field)	3 per arm (9 total)	intratumoral magnetic nanomotors; rotating magnetic field (frequency not stated in GEO)	14 days	no	no	yes	GSE275018_RAW.tar (925M; per-GSM barcodes.tsv.gz + features.tsv.gz + matrix.mtx.gz)	PMID 41629559; DOI 10.1038/s41422-025-01217-1	A	new	Aug 16 2024	Aug 16 2025	KEY NEW FIND and a direct correction to v2 sections 3 and 4: the particle-only control (MNM) that v2 said was missing exists here, with n=3. Trade-off: in vivo tumour scRNA-seq, so macrophages must be subset and the comparison is 14-day tumour-resident, not 1 h in vitro.
hydrostatic pressure	GSE133069	Mechanosensation of Cyclical Force by PIEZO1 is Essential for Innate Immunity	Mus musculus	GPL17021	RNA-seq (Illumina HiSeq 2500, mouse)	BMDM (Piezo1 fl/fl and Piezo1-dLysM)	4	static vs cyclical hydrostatic pressure x 2 genotypes	1 per cell (4 total)	cyclical hydrostatic pressure, ~15 mmHg amplitude, 0.6 s in / 0.4 s out (1 Hz)	6 h	no	no	yes	GSE133069_Gene_expression_WT_KO_Cyclic_Static.xlsx (2.2M); GSE133069_..._genes.gtf.gz (26M)	PMID 31435009; DOI 10.1038/s41586-019-1485-8 (Nature 573:69-74, 2019)	C	yes	Jun 20 2019	Sep 19 2019	v2 CONFIRMED: n=1 per group, 4 GSM. Usable only as a single fold-change vector. Positive note not in v2: an expression matrix IS provided as .xlsx, so no SRA work is needed.
cyclic stretch	GSE190470	Piezo1 mediated mechanotransduction modulates macrophages proliferation during bone remodeling via PI3K-AKT-Ccnd1 axis	Mus musculus	GPL24247	RNA-seq (Illumina NovaSeq 6000, mouse)	BMDM	6	si-NC vs si-Piezo1, BOTH stretched	3 per arm (6 total)	mechanical stretch (amplitude/frequency not stated in GEO)	4 h	no	no	yes	GSE190470_gene_count_matrix.txt.gz (435K; columns siNC_1-3, sipiezo1_1-3)	PMID 35775626; DOI 10.1096/fj.202200314R (FASEB J 36:e22423, 2022)	C	yes	Dec 08 2021	Jun 26 2025	v2 CONFIRMED: there is NO unstretched control. Both arms are stretched; the only contrast is Piezo1 knockdown. Cannot contribute a mechanical-vs-unstimulated vector and should be excluded from the main analysis.
mechanical ventilation, in vivo	GSE274828	Impact of aging on pulmonary cellular responses during mechanical ventilation	Mus musculus	GPL19057	RNA-seq (Illumina NextSeq 500, mouse)	mouse lung tissue (scRNA-seq)	4	young vs aged x ventilated vs non-ventilated	1 library per group, each pooling 3 animals (4 total)	tidal volume 20 mL/kg (max 0.6 mL), 150 breaths/min, PEEP 0, FiO2 1.0	3 h	no	no	yes	GSE274828_RAW.tar (361M; per-GSM barcodes/features/filtered_feature_bc_matrix.h5)	PMID 39946196; DOI 10.1172/jci.insight.185834 (JCI Insight 10, 2025)	C	yes	Aug 14 2024	Apr 02 2025	v2 CONFIRMED: in vivo and n=1 library per group (3 mice pooled). Unlike GSE190470 it DOES have non-ventilated controls. Whole lung - macrophages must be subset. Best-quantified mechanical dose of any in vivo entry.
in vivo applied force	GSE186185	Single-cell RNA-seq analysis of macrophages extracted from mouse alveolar bone subjected to orthodontic force	Mus musculus	GPL17021	RNA-seq (Illumina HiSeq 2500, mouse)	mouse alveolar bone macrophages (scRNA-seq)	2	orthodontic force vs no force	1 per arm (2 total)	orthodontic tooth-movement force (magnitude not stated in GEO)	not stated in GEO	no	no	yes	GSE186185_RAW.tar (8.9M; per-GSM raw_Expression.csv.gz)	PMID 35185928 (Front Immunol 13:835986, 2022); PMID 40164575 (Int J Oral Sci 17:28, 2025)	C	yes	Oct 19 2021	Apr 09 2025	v2 CONFIRMED: n=1 per group, 2 GSM total.
substrate stiffness	E-MTAB-7900	RNA-seq of primary rat macrophages cultured on substrates of defined stiffness	Rattus norvegicus	ENA (ArrayExpress)	RNA-seq (bulk, rat)	rat BMDM (Sprague Dawley, 4 animals)	16 samples / 48 SDRF rows	4 stiffness levels, 4 biological donors	4 per stiffness (16 biological samples; 48 SDRF rows = 3 runs each)	polyacrylamide, 0.1 / 1 / 10 / 100 kPa shear modulus	3 days	no	no	NO - raw FASTQ in ENA only	E-MTAB-7900.idf.txt (4.8K); E-MTAB-7900.sdrf.txt (31K). No processed data file.	no publication listed in BioStudies	B	yes	released 2023-04-15		v2 PARTLY CORRECTED: the four-level dose series and n=4 are confirmed from the SDRF factor values, but there are 16 samples (not 4) and 48 assay rows. CRITICAL FOR FEASIBILITY: no processed matrix exists - this dataset requires ENA FASTQ download and alignment. The free-text description says '50 to 0.1 kPa' while the factor values say 0.1/1/10/100 kPa, an internal inconsistency in the record.
Piezo1 agonist (chemical surrogate)	E-MTAB-15203	PIEZO1 activation and signalling is associated with inflammation permissive phenocopy of synovial resident macrophages in early arthritis	Homo sapiens	ENA (ArrayExpress)	RNA-seq (bulk, human)	human monocyte-derived macrophages, 6 donors	12 samples / 24 SDRF rows	Yoda1 vs DMSO, paired donors	6 per arm (12 biological samples; 24 SDRF rows = 2 runs each)	Yoda1 (concentration not in SDRF)	not in SDRF	no	no	yes	raw_counts_table.tsv (1.17M); E-MTAB-15203.sdrf.txt (13K)	no publication listed in BioStudies (PIEZO1 / synovial macrophage phenocopy)	A	yes	released 2026-01-31		v2 CONFIRMED (human MDM, Yoda1, n=6). Donor sex recorded (4 male, 2 female). Best-powered human paired mechanical-surrogate dataset with a ready counts table.
Piezo1 agonist (chemical surrogate)	E-MTAB-15200	PIEZO1 activation and signalling is associated with inflammation permissive phenocopy of synovial resident macrophages in early arthritis	Homo sapiens	ENA (ArrayExpress)	scRNA-seq (human)	human monocyte-derived macrophages +/- fibroblast co-culture (scRNA-seq)	4 assays / 8 SDRF rows	3 scRNA experiments + 1 co-culture experiment	4 assays / 8 SDRF rows	Yoda1 (the SDRF factor is co-culture vs mono-culture; the Yoda1 contrast is inside the Seurat objects)	not in SDRF	no	no	yes	Integrated_PIEZOEXP1_Theta2.rds (329M); Integrated_PIEZOEXP2_Theta2.rds (304M); PIEZOEXP3_Analysis_For_Integration.rds (310M); PIEZO_CC_EXP1_MTcut.rds (187M)	no publication listed in BioStudies	B	new	released 2026-01-31		NEW: the scRNA-seq companion of E-MTAB-15203 from the same study. Processed data are four pre-integrated Seurat .rds objects (~1.1 GB total); condition labels live inside the objects, not in the SDRF.
fluid viscosity	GSE344008	Effect of extracellular fluid viscosity in macrophages	Mus musculus	GPL24247	RNA-seq (Illumina NovaSeq 6000, mouse)	RAW 264.7	6	low vs high extracellular fluid viscosity	3 per arm (6 total)	0% vs 1.2% methylcellulose	24 h	no	no	yes	GSE344008_gene_expression.txt.gz (2.3M; per-sample Count + TPM + FPKM for A1-A3, B1-B3)	PMID 42789388; DOI 10.1016/j.celrep.2026.118045 (Cell Rep, 2026)	A	new	Aug 17 2026	Aug 19 2026	NEW MODALITY entirely absent from v2's nine-modality grid: extracellular fluid viscosity. Submitted 2026-08-17, after v2's scan window. Clean 2-arm n=3 design with a ready matrix. The paper reports viscosity drives M2-like polarisation, so it is a directionally informative data point for H2.
ultrasound + piezoelectric substrate	GSE236912	Effect of LIPUS & Piezoelectric Membranes for of Macrophage Polarization	Mus musculus	GPL24247	RNA-seq (Illumina NovaSeq 6000, mouse)	RAW 264.7	9	blank control vs BT/MWCNT/collagen membrane vs membrane + LIPUS	3 per arm in GEO (9 total)	LIPUS (parameters not stated in GEO); piezoelectric BT/MWCNTs/Col membrane	not stated in GEO	no	no	yes	GSE236912_all.fpkm_anno.xls.gz (1.0M)	PMID 39045313; DOI 10.1016/j.mtbio.2024.101147 (Mater Today Bio 27:101147, 2024)	B	new	Jul 10 2023	Jul 12 2026	NEW: has a genuine untreated control plus a membrane-only arm, which lets the LIPUS effect be separated from the substrate effect - a design feature GSE273466/GSE331328 lack. DISCREPANCY: the supplementary FPKM file carries 4 replicate columns per group (m1-1..m3-4 = 12) while GEO archives only 9 GSM.
fluid shear, in vivo	GSE143780	Shear Stresses Associated with Cardiopulmonary Bypass Activate Expression Inflammatory Cytokines and Induce Necroptosis in Monocytes Via Calcium Dependent Signaling	Homo sapiens	GPL18460	RNA-seq (Illumina HiSeq 1500, human)	human neonatal circulating leukocytes (whole, unsorted)	35	5 patients x 7 perioperative timepoints	5 patients per timepoint (35 total)	cardiopulmonary bypass circuit shear (not quantified)	pre-CPB to 28 h post	no	no	yes	GSE143780_norm_gene_counts.txt.gz (2.5M; per-sample normalized counts with annotation columns)	PMID 33232305; DOI 10.1172/jci.insight.141341 (JCI Insight 6, 2021)	C	new	Jan 16 2020	Dec 06 2020	NEW (predecessor of GSE262146 from the same group). Whole leukocytes, not sorted monocytes, and the in vivo exposure is confounded by surgery, anaesthesia, haemodilution and hypothermia. Useful only as a descriptive in vivo shear reference.
viscoelasticity	GSE206769	Viscoelastic properties of ECM differentially regulate monocyte patterns of gene expression	Homo sapiens	GPL32382	targeted panel (NanoString nCounter custom myeloid panel)	human primary bone-marrow monocytes, 2 donors	20	soft vs stiff x viscous vs elastic	2-3 per cell (20 total)	soft E~0.75 kPa vs stiff E~7.5 kPa; viscous (VLVG) vs elastic (NbTz)	3 days	no	yes (GM-CSF/IL-4/PGE2 medium as in GSE206771)	raw NanoString RCC only	GSE206769_RAW.tar (130K; per-GSM .RCC.gz)	PMID 35817965; DOI 10.1038/s41563-022-01293-3	C	new	Jun 23 2022	Oct 13 2022	NEW but NOT usable for a transcriptome-wide analysis: the platform is GPL32382, a custom NanoString nCounter myeloid panel, not whole transcriptome. It is the human companion of GSE206771 within SuperSeries GSE206773. Only 2 donors.
mechanical overdistension (stretch)	GSE272710	Macrophage-exacerbated viral lung injury and mechanical overdistension-driven bacterial superinfection replicated in a human lung chip	Homo sapiens	GPL20301	RNA-seq (Illumina HiSeq 4000, human)	human iPSC alveolus-on-chip incl. alveolar macrophages	24	apical and basal compartments, viral injury +/- mechanical overdistension	24 total (per-arm n not resolvable from GEO)	cyclic mechanical overdistension of the chip (amplitude not stated in GEO)	not stated in GEO	no	no	yes	GSE272710_Processed_data_Apical_AlvMacPaper.xls.gz; GSE272710_Processed_data_Basal_AlvMacPaper.xls.gz	no PMID in GEO	C	new	Jul 20 2024	Jul 03 2026	NEW: the only human stretch/overdistension dataset found. Mixed-cell organ-chip with apical/basal splits and a viral-infection factor, so the macrophage-specific stretch effect is not separable from GEO metadata alone.
biomaterial, in vivo	GSE185761	Role of Macrophages in the Foreign Body Response to Poly(ethylene glycol) Hydrogels	Mus musculus	GPL17021	RNA-seq (Illumina HiSeq 2500, mouse)	mouse macrophages from the PEG-hydrogel foreign-body capsule	23	PEG hydrogel implant vs reference	23 total (per-arm n not resolvable from GEO metadata)	poly(ethylene glycol) hydrogel implant	not stated in GEO	no	no	yes	GSE185761_genecounts.txt.gz	no PMID in GEO	C	new	Oct 12 2021	Jan 03 2022	NEW: in vivo foreign-body response. Material identity rather than a quantified mechanical dose; included for completeness of the biomaterial modality.
cyclic stretch, in vivo	GSE125806	Mechanical stretch induces hair regeneration through the alternative activation of macrophages	Mus musculus	GPL19057	RNA-seq (Illumina NextSeq 500, mouse)	mouse skin (stretch-induced hair regeneration)	2	stretched vs unstretched	1 per arm (2 total)	skin stretching device (not quantified in GEO)	not stated in GEO	no	yes (paper reports alternative/M2 activation)	yes	GSE125806_RAWCOUNT_MATRIX.txt.gz	no PMID in GEO	C	new	Jan 29 2019	Apr 17 2019	NEW: n=1 per arm, whole skin rather than sorted macrophages. Single fold-change vector at best.
cyclic stretch, in vivo	GSE218745	Mechanical stretch exacerbates imiquimod-induced dermatitis associated with increased IL-1Î² and IL-6 production.	Mus musculus	GPL23038	see GEO	mouse skin, imiquimod dermatitis + stretch	9	stretch x imiquimod	9 total (per-arm n not resolvable from GEO)	mechanical stretch (not quantified in GEO)	not stated in GEO	no	no	raw only in the series tar	GSE218745_RAW.tar	no PMID in GEO	C	new	Nov 25 2022	Jul 30 2024	NEW: whole-skin in vivo; mechanical effect confounded with imiquimod inflammation.
biomaterial / hydrogel	GSE268476	RNA sequencing of THP-1 on Polyphenol-Mediated Redox-Active Hydrogel with H2S Gaseous-Bioelectric Coupling	Homo sapiens	GPL24676	RNA-seq (Illumina NovaSeq 6000, human)	THP-1-derived macrophages	9	THP-1 on a polyphenol redox-active hydrogel with H2S gaseous-bioelectric coupling	9 total (3 arms x 3 assumed from titles)	hydrogel composition, not a mechanical dose	not stated in GEO	no	no	yes	GSE268476_1_genes_fpkm_expression.txt.gz	no PMID in GEO	C	new	May 28 2024	Oct 01 2025	NEW: material chemistry and bioelectric coupling dominate; not a mechanical-dose dataset. Listed so the biomaterial modality is complete.
biomaterial / hydrogel	GSE237758	Balance macrophage polarization via cell synthesis of apoptotic bodies in hydrogel microspheres	Homo sapiens	GPL24676	RNA-seq (Illumina NovaSeq 6000, human)	human macrophages in hydrogel microspheres	9	apoptotic-body-loaded hydrogel microspheres vs controls	9 total	hydrogel microsphere formulation, not a mechanical dose	not stated in GEO	no	no	yes	GSE237758_FPKM_anno.txt.gz; GSE237758_counts_anno.txt.gz	no PMID in GEO	C	new	Jul 19 2023	Nov 30 2023	NEW: biological cargo, not mechanics. Listed for modality completeness.
surface topography	GSE197987	In vitro biocompatibility of Ti-Cp vs Ti-26Nb alloys on Saos-2 and THP-1 cells	Homo sapiens	GPL16699	see GEO	THP-1 (and Saos-2)	8	Ti-Cp vs Ti-26Nb alloy biocompatibility	8 total (two cell types pooled in one series)	alloy identity, surface not quantified in GEO	not stated in GEO	no	no	raw only in the series tar	GSE197987_RAW.tar	no PMID in GEO	C	new	Mar 06 2022	Sep 01 2022	NEW: chemistry-dominated and the series mixes an osteosarcoma line with THP-1.
surface topography	GSE189164	Titanium with nanotopography attenuates the osteoclast-induced disruption of osteoblast differentiation by regulating histone methylation	Mus musculus	GPL18480	see GEO	mouse osteoclast precursors / osteoblast co-culture	12	titanium with nanotopography vs control	12 total	titanium nanotopography (not quantified in GEO)	not stated in GEO	no	no	raw only in the series tar	GSE189164_RAW.tar	no PMID in GEO	C	new	Nov 19 2021	Apr 10 2026	NEW: the profiled cells are osteoclast precursors and osteoblasts rather than macrophages proper.
surface topography	GSE290906	Regulation of immune microenvironments by polyetheretherketone surface topography for improving osseointegration	Mus musculus	GPL24247	RNA-seq (Illumina NovaSeq 6000, mouse)	RAW 264.7	6	PEEK surface topography (companion of GSE290857)	6 total	sulfonated PEEK nano/microstructure	not stated in GEO	no	no	yes	GSE290906_1_genes_fpkm_expression.xlsx (11M)	PMID 40069791; DOI 10.1186/s12951-025-03272-7	B	new	Mar 02 2025	Mar 19 2025	NEW: a second deposit from the same PEEK study, 6 further samples. Should be merged with GSE290857 as one study, not counted as independent.
chemical reference (LPS timecourse)	GSE253423	Nuclear receptor Nur77 regulates immunomechanics of macrophages	Mus musculus	GPL24247	RNA-seq (Illumina NovaSeq 6000, mouse)	BMDM (WT and Nur77-KO)	21	LPS 0 / 4 / 18 h x 2 genotypes	WT n=4, KO n=3 per timepoint (21 total)	LPS 100 ng/mL	0, 4, 18 h	yes	no	yes	GSE253423_raw_read_quant.table.txt.gz (1.2M; 21 per-sample columns)	PMID 38763048; DOI 10.1016/j.ejcb.2024.151419 (Eur J Cell Biol 103:151419, 2024)	B	new	Jan 16 2024	Aug 02 2024	NEW, but NOT a mechanical dataset despite the word 'immunomechanics': cell mechanics is the readout, LPS is the only stimulus. Valuable instead as an extra mouse LPS reference with an early (4 h) and late (18 h) timepoint and an untreated 0 h baseline - directly useful for the ISG detectability positive control.
chemical reference	GSE46903	Transcriptome-based network analysis reveals a spectrum model of human macrophage activation [Expression]	Homo sapiens	GPL6947	microarray (Illumina HumanHT-12 V3.0 beadchip)	human monocyte-derived macrophages and DC, multiple donors	384	28 in vitro activation conditions (per the GEO design text) across differentiation and stimulation arms	varies by condition (384 GSM; the paper analysed 299 transcriptomes)	stimulus-specific (e.g. TNFa 800 U/mL, PGE2 1 ug/mL, P3C 1 ug/mL)	0-72 h depending on arm	yes	yes	yes	GSE46903_non-normalized.txt.gz (103M, Illumina AVG_Signal + Detection Pval per array); GSE46903_Affymetrix_Reanalyzed_data.txt.gz (20M, the alveolar-macrophage reanalysis, not this cohort); GSE46903_RAW.tar (6.2M)	PMID 24530056; DOI 10.1016/j.immuni.2014.01.006 (Immunity 40:274-288, 2014)	A	yes	May 14 2013	Aug 16 2018	v2 CONFIRMED on all three counts: GPL6947 expression SubSeries, 384 GSM in GEO, 299 used in the paper. PARTIAL RESOLUTION of v2's open item: the GEO design text says '28 in vitro conditions', not 29 - but Xue 2014 Table S1 was not consulted, so the discrepancy is noted rather than settled. PRACTICAL: the non-normalized matrix is keyed by Illumina chip barcode and position (e.g. 4233291007_A), not…
chemical reference (container)	GSE47189	Transcriptome-based network analysis reveals a spectrum model of human macrophage activation	Homo sapiens	GPL15456,GPL6947	see GEO; microarray (Illumina HumanHT-12 V3.0 beadchip)	human monocyte-derived macrophages and DC	412	SuperSeries: GSE46903 (expression, 384) + GSE47188 (ChIP-seq, 8) + GSE51307 (miRNA-seq, 20)	412 GSM across three SubSeries			yes	yes	container only - use the SubSeries	GSE47189_RAW.tar (6.2M)	PMID 24530056; DOI 10.1016/j.immuni.2014.01.006	X (container)	yes	May 22 2013	May 15 2019	v2 CONFIRMED exactly: SuperSeries, 412 samples, contains ChIP-seq. Platforms GPL6947 (array) + GPL15456 (sequencing). Do not treat as an analysable series.
chemical reference	GSE69607	Novel transcriptome signatures and markers defining murine macrophages at the extremes of the canonical M1 and M2 polarization spectrum	Mus musculus	GPL1261	microarray (Affymetrix Mouse Genome 430 2.0)	BMDM (wild-type mice)	8	M0 / M1 (LPS+IFN-gamma) / M2 (IL-4)	M0 n=3, M1 n=3, M2 n=2 (8 total)	LPS 100 ng/mL + IFN-gamma 20 ng/mL; IL-4 20 ng/mL	24 h	yes	yes	CEL only (normalizable)	GSE69607_RAW.tar (28M; 8 Mouse430_2 .CEL.gz)	PMID 26699615; DOI 10.1371/journal.pone.0145342 (PLoS One 10:e0145342, 2015)	A	yes	Jun 05 2015	Feb 11 2019	v2 CONFIRMED: the IL-4 arm has n=2 (GSM1704689, GSM1704690), while M0 and M1 have n=3. Design is otherwise clean and is the right anchor for the trial-task ISG baseline.
bladder cancer single cell (Fig 6)	GSE269877	Single-cell RNA-sequencing of BCG naÃ¯ve and recurrent non-muscle invasive bladder cancer reveals a CD6/ALCAM-mediated immune-suppressive pathway	Homo sapiens	GPL20795	scRNA-seq (HiSeq X Ten, human)	human NMIBC tumours and normal ureter (scRNA-seq)	38	BCG-naive vs BCG-recurrent tumours plus normal tissue	27 bladder tumour + 11 normal ureter = 38 GSM	n/a (clinical)		no	no	yes	GSE269877_dta_cancer.submission.rds (13G); GSE269877_dta_normal.submission.rds.gz (2.4G)	PMID 41006678; DOI 10.1038/s41698-025-01093-3 (npj Precis Oncol 9:318, 2025)	B	yes	Jun 14 2024	Sep 30 2026	v2 PARTLY CORRECTED: 38 GSM in total, not 27 - the 27 bladder tumour samples are joined by 11 normal-ureter samples. v2's DOI is exactly right. PRACTICAL WARNING: the processed objects are a 13 GB and a 2.4 GB Seurat .rds; plan storage and a server-side subset before any myeloid analysis.
bladder cancer single cell (Fig 6)	GSE135337	Transcriptomic Characterization of Local Invasion in Human Bladder Cancer by Single Cell RNA Sequencing	Homo sapiens	GPL24676	RNA-seq (Illumina NovaSeq 6000, human)	human bladder cancer tissue (scRNA-seq)	8	7 primary tumours (Ta to T3) + 1 paracancerous sample	8 GSM, no technical replication	n/a (clinical)		no	no	yes	GSE135337_RAW.tar (96M; per-GSM *_gene_cell_exprs_table.txt.gz / .xls.gz)	GEO links PMID 34480339; DOI 10.1002/ijc.33794 (Int J Cancer 149:2099-2115, 2021)	B	yes	Aug 03 2019	Feb 11 2022	v2's OPEN QUESTION RESOLVED: 8 GSM (7 tumours + 1 paracancerous), not 7. v2's CITATION NOT CONFIRMED: v2 attributes this series to Chen Z et al. Nat Commun 11:5077 (2020), which does exist (PMID 33033240, DOI 10.1038/s41467-020-18916-5) but is NOT the publication GEO links to this accession. The MRC1+ TAM claim needs re-sourcing; I verified the GEO-level linkage only, not the Nat Commun data-avai…
EXCLUDED - epigenome only	GSE238262	Macrophages sense ECM mechanics and growth factor availability through cytoskeletal remodeling to regulate their tissue repair program [ATAC-seq]	Mus musculus	GPL30172	see GEO	BMDM in 3D collagen (ATAC-seq)	6	ATAC companion of GSE239377	6 total	2 vs 7 mg per mL collagen	24 h	no	yes	peaks only	GSE238262_RAW.tar; GSE238262_peaks_annotate_NCBI.csv.gz	PMID 38478620	X (no expression assay)	new	Jul 25 2023	Mar 21 2024	Chromatin accessibility, no transcriptome. SubSeries of GSE239378 together with GSE239377.
EXCLUDED - epigenome only	GSE291686	Tissue rigidity mechano-priming microglia cytoskeleton-nucleus interplays with biochemical signals to amplify neuroinflammatory responses [ATAC-Seq]	Mus musculus	GPL34290	ATAC-seq (Illumina NovaSeq X Plus, mouse)	BV2 microglia (ATAC-seq)	4	1 vs 23 kPa	2 per arm (4 total)	1 kPa vs 23 kPa PAA	12 h	no	no	peaks/counts only	GSE291686_RAW.tar (1.2M)	no PMID in GEO	X (no expression assay)	new	Mar 11 2025	Oct 26 2026	ATAC companion of GSE291556. Note this one is stiffness WITHOUT LPS, unlike the RNA series.
EXCLUDED - epigenome only	GSE287382	Tissue rigidity mechano-priming microglia cytoskeleton-nucleus interplays with biochemical signals to amplify neuroinflammatory responses	Mus musculus	GPL28457	ChIP-seq / Hi-C (DNBSEQ-G400, mouse)	BV2 microglia (H3K27ac ChIP-seq and in situ Hi-C)	13	LPS-treated BV2 at 1 vs 23 kPa	3 ChIP per arm + inputs (13 total)	1 kPa vs 23 kPa PAA	not stated in GEO	yes (all arms)	no	peaks only	GSE287382_RAW.tar (5.1G)	no PMID in GEO	X (no expression assay)	new	Jan 18 2025	Sep 07 2026	Third member of the GSE291556 cluster. 5.1 GB tar.
EXCLUDED - not a mechanical arm	GSE285174	Actin polymerization by WASp limits nuclear envelope rupture and inflammation in macrophages I	Homo sapiens	GPL34281	RNA-seq (Illumina NovaSeq X, human)	human PBMC from Wiskott-Aldrich Syndrome patients	12	6 patients pre vs 5 years post WASp gene therapy	6 pairs (12 total)	n/a (clinical)	5 years	no	no	yes	GSE285174_Normalized_Count_Matrix_PBMCs_WAS.txt.gz (2.0M)	no PMID; preprint DOI 10.1101/2024.12.23.630061	X	new	Dec 22 2024	Mar 26 2025	Labelled as a companion of GSE285024 but contains no mechanical perturbation - it is a clinical gene-therapy cohort.
EXCLUDED - wrong cell type	GSE335271	Matrix viscoelasticity promotes cardiac fibroblast-macrophage fibrotic crosstalk	Homo sapiens	GPL34284	RNA-seq (Illumina NovaSeq X Plus, human)	H9-ESC-derived cardiac fibroblasts (iCF)	10	iCF alone or opposite M0/M1/M2/M1-then-M2 macrophages on a viscoelastic platform	2 per arm (10 total)	viscoelastic coculture platform	68-72 h	no	no	yes	GSE335271_RAW.tar (5.3M)	no PMID in GEO	X	new	Jun 12 2026	Sep 03 2026	The sequenced cells are fibroblasts; macrophages are only the co-culture partner. No macrophage transcriptome.
EXCLUDED - container	GSE239378	Macrophages sense ECM mechanics and growth factor availability through cytoskeletal remodeling to regulate their tissue repair program	Mus musculus	GPL19057,GPL30172	RNA-seq (Illumina NextSeq 500, mouse); see GEO	BMDM in 3D collagen	18	SuperSeries of GSE239377 (RNA) + GSE238262 (ATAC)	18 GSM			no	yes	container only	GSE239378_RAW.tar	PMID 38478620	X (container)	new	Jul 26 2023	Mar 21 2024	Use the SubSeries.
EXCLUDED - container	GSE206773	Mechanical checkpoint regulates monocyte differentiation in fibrotic niches.	Homo sapiens, Mus	GPL23642,GPL32382,GPL32383	RNA-seq (Illumina NextSeq 500, mouse); targeted panel (NanoString nCounter custom myeloid panel); see GEO	human and mouse monocytes in fibrotic-niche hydrogels	59	SuperSeries of GSE206768, GSE206769, GSE206770, GSE206771	59 GSM			no	yes	container only	GSE206773_RAW.tar	PMID 35817965	X (container)	new	Jun 23 2022	Oct 13 2022	GSE206768 and GSE206770 are patient bone-marrow-biopsy NanoString cohorts, not mechanical experiments, so only GSE206769 and GSE206771 are relevant.
EXCLUDED - container	GSE99448	Titanium induces pro-inflammatory and tissue remodeling responses in human macrophages	Homo sapiens	GPL19824,GPL20171	microarray (Affymetrix Human Gene 1.0 ST); microarray (Affymetrix Human Gene 1.0 ST)	human PBMC-derived macrophages	96	SuperSeries of GSE99445 (porous Ti) + GSE99446 (polished Ti)	96 GSM		6 days	no	yes	container only	GSE99448_RAW.tar	no PMID in GEO	X (container)	new	May 30 2017	Jul 25 2021	Title: 'Titanium induces pro-inflammatory and tissue remodeling responses in human macrophages'. Treat GSE99445+GSE99446 as ONE study when counting independent studies.
