## Supplementary Table S4 for "Mechanical and chemical macrophage activation differ by arm, not by amplitude"

study	module	delta	se
S1_NRF2mech	ISG_ISGF3_Platanitis	0.00430538673392	0.0039471167309745
S2_SSc_mono	ISG_ISGF3_Platanitis	-0.011428937163053	0.0050905002993984
S3_RAW_stiff	ISG_ISGF3_Platanitis	-0.0002227390487634	0.0027442597727899
S4_CaMKK2_3D	ISG_ISGF3_Platanitis	-0.0840579125394231	0.0458369477524318
S5_Collagen_3D	ISG_ISGF3_Platanitis	-0.0082684183323349	0.0130538083456979
S6_BV2_LPS	ISG_ISGF3_Platanitis	-0.0058834983718379	0.0169839254857088
S7_Viscoelastic_3D	ISG_ISGF3_Platanitis	-0.023663267265101	0.029129247716118
S8_THP1_material	ISG_ISGF3_Platanitis	-0.000725920354807	0.0048620474158448
S10_EMTAB7900_rat	ISG_ISGF3_Platanitis	0.0497586400349345	0.0240816734166286
S11_GSE312997_stretch_human	ISG_ISGF3_Platanitis	0.0038912727330466	0.0068462048940868
