## Supplementary Table S5 for "Mechanical and chemical macrophage activation differ by arm, not by amplitude"

left_out	mu	pct	I2	TOST_5pct	TOST_10pct
S1_NRF2mech	-0.0024984802494455	-2.006811445337822	39.92635653190889	0.1569827509335555	0.0104270003770642
S2_SSc_mono	0.0009852646044543	0.791377192332814	21.02710663233313	0.039594468687785	0.0011440737538172
S3_RAW_stiff	-0.0015377995351316	-1.2351803495033449	47.507459224059915	0.1412110493375723	0.0139000546013037
S4_CaMKK2_3D	-0.0007356723942621	-0.5909015214957041	33.09793736828558	0.034812470080983	0.0010446244079929
S5_Collagen_3D	-0.0007882859781367	-0.6331614282222615	46.40409046411488	0.0601122338995153	0.0028931579125754
S6_BV2_LPS	-0.000995230671986	-0.7993820658522628	47.29678063019517	0.0660753231281039	0.003144745819518
S7_Viscoelastic_3D	-0.0008864867357715	-0.712037538772317	45.38605921827404	0.0570948148218503	0.0024733076210312
S8_THP1_material	-0.0012865901530092	-1.03340574538897	47.63009137812267	0.1044012517646933	0.0074433760896369
S10_EMTAB7900_rat	-0.0014565381463743	-1.1699101577304112	26.44344128895676	0.0440446534282204	0.0010320924386419
S11_GSE312997_stretch_human	-0.0018437195899981	-1.480899269074821	45.984963904642306	0.1118977647657454	0.0063813500641002
