## Supplementary Table S6 for "Mechanical and chemical macrophage activation differ by arm, not by amplitude"

stratum	K	mu	lo	hi	pct	I2	min_perm_p	TOST10	TOST20
mouse	6	0.0003482366206674	-0.0068814789359715	0.0075779521773064	0.2797081290501577	12.008249667959518	0.03125	0.0038472104448381	0.0001633459408194
human	3	-0.0033859774633996	-0.0225599767904379	0.0157880218636385	-3.379219025348997	48.8209269378485	0.25	0.1374966651955187	0.0323630685592019
