## Supplementary Table S7 for "Mechanical and chemical macrophage activation differ by arm, not by amplitude"

module	mu	pct	I2	TOST10	egger_p	begg_p	corr_delta_se
ISG_hallmark_IFNa	-0.0010268822931093	-0.8248050547063327	27.729334693713493	0.0004286529871941	0.5419842671003873	0.6006536596119929	-0.6158045038112493
ISG_hallmark_IFNg	-0.0025601274728465	-2.0563272874269405	29.98097486147452	0.0013053631221744	0.4283654186376024	0.4843127204585538	-0.3466539074257159
ISG_ISGF3_Platanitis	-0.001105195074403	-0.8877068870706913	41.086022899555175	0.001938715933624	0.5790552811018231	0.2912483465608466	-0.5765570667860843
YAP_TAZ_Wang22	-0.0005162003759605	-15.049573643165298	0.0	0.5701068471754898	0.0333454410136697	0.6006536596119929	-0.4761020128636575
