## Supplementary Table S9 for "Mechanical and chemical macrophage activation differ by arm, not by amplitude"

study_id	species	delta_ISGF3	pct_anchor_ISGF3	se_ISGF3	delta_TNFA_NFKB	pct_anchor_TNFA_NFKB	se_TNFA_NFKB	delta_inflammatory	pct_anchor_inflammatory	se_inflammatory	delta_field_panel	pct_anchor_field_panel	se_field_panel	separation_pp_effector_minus_interferon	background_genes
S10_EMTAB7900	mouse	0.05009	40.2168	0.0150058638847056	-0.01233	-12.644	0.0069186256483964	0.01381	13.1873	0.0104095330481909	-0.08778	-24.8026	0.0153843948580015	-52.8608	22632
S11_GSE312997	human	0.00476	5.685	0.0050499011792706	-0.00301	-3.6077	0.0033019646736657	-0.00527	-5.6323	0.0053697324520008	0.03185	11.8109	0.0282384309601956	-9.2927	43236
S1a_GSE274336	mouse	-0.00254	-2.0423	0.0050990621150868	-0.02243	-22.9914	0.0171161484543601	-0.01287	-12.2926	0.0105031558723298	-0.07301	-20.6289	0.0403813200537233	-20.9491	33043
S1b_GSE274019	mouse	0.01544	12.4002	0.0047572437066157	-0.03322	-34.0541	0.0103383974495932	-0.02534	-24.1972	0.0084989987528516	-0.09782	-27.6373	0.0214447934168476	-46.4543	25850
S2_GSE321887	human	-0.01143	-13.6585	0.0050908645716201	0.00159	1.905	0.0030615042197268	0.00532	5.6963	0.0070381563930662	0.00343	1.2716	0.0023082157370149	15.5635	36189
S3_GSE36878	mouse	0.00052	0.4139	0.0027181421329207	-0.00395	-4.0538	0.0059312181724855	-0.00176	-1.6832	0.0019249266449496	0.00015	0.0423	0.0069216129374474	-4.4677	19837
S4_GSE273834	mouse	-0.08406	-67.4893	0.045836947752432	-0.01047	-10.7346	0.0107974782346469	-0.01516	-14.4756	0.0155589683267115	-0.06181	-17.4632	0.0443159947634641	56.7547	14098
S5_GSE239377	mouse	0.02709	21.7491	0.0072963768165664	0.00438	4.4882	0.0047762938306993	0.01397	13.3459	0.0029039655069612	0.05489	15.5093	0.049817061841434	-17.2609	25645
S6_GSE291556	mouse	-0.00588	-4.7238	0.0169839254857088	-0.0053	-5.4346	0.0070789351074878	-0.01749	-16.6985	0.0020348280668265	0.01084	3.0622	0.0122445009852855	-0.7108	24346
S7_GSE206771	mouse	-0.02481	-19.9165	0.0126242490542266	0.00809	8.2933	0.0085964384577002	0.01188	11.3484	0.0132831526045676	0.01624	4.5895	0.0355471883032837	28.2098	15879
S8_GSE301422	human	-0.00073	-0.8669	0.0048626311999967	-0.00848	-10.1417	0.0028318830456565	-0.00338	-3.6148	0.0023844872502885	-0.00287	-1.0643	0.04962035950258	-9.2748	35949
