## Supplementary Table S10 for "Mechanical and chemical macrophage activation differ by arm, not by amplitude"

module	comparison	accession	n_hi	n_lo	delta	se	g	paired
ISG_ISGF3_Platanitis	LPS 4 h vs 0 h (WT)	GSE253423	4	4	0.138004	0.006556	10.525739	True
ISG_ISGF3_Platanitis	LPS 18 h vs 0 h (WT)	GSE253423	4	4	0.12813	0.00909	7.047965	True
ISG_ISGF3_Platanitis	LPS 6 h vs vehicle (WT-DMSO)	GSE274020	3	3	0.124549	0.030733	2.647144	False
ISG_ISGF3_Platanitis	M1 (LPS+IFNg) vs M0	GSE69607	3	3	0.039175	0.00651	3.93065	False
ISG_ISGF3_Platanitis	M2 (IL-4) vs M0	GSE69607	2	3	-0.081284	0.006579	-6.849818	False
ISG_ISGF3_Platanitis	IFN-gamma vs unstimulated (donor-paired)	GSE99445	8	8	0.100173			True
ISG_ISGF3_Platanitis	IFN-gamma vs unstimulated (donor-paired)	GSE99446	6	6	0.101656			True
ISG_hallmark_IFNa	LPS 4 h vs 0 h (WT)	GSE253423	4	4	0.10556	0.00475	11.11157	True
ISG_hallmark_IFNa	LPS 18 h vs 0 h (WT)	GSE253423	4	4	0.098442	0.007433	6.621839	True
ISG_hallmark_IFNa	LPS 6 h vs vehicle (WT-DMSO)	GSE274020	3	3	0.081324	0.021684	2.449778	False
ISG_hallmark_IFNa	M1 (LPS+IFNg) vs M0	GSE69607	3	3	0.043006	0.00558	5.034134	False
ISG_hallmark_IFNa	M2 (IL-4) vs M0	GSE69607	2	3	-0.079428	0.005553	-7.468857	False
ISG_hallmark_IFNg	LPS 4 h vs 0 h (WT)	GSE253423	4	4	0.120494	0.003633	16.585437	True
ISG_hallmark_IFNg	LPS 18 h vs 0 h (WT)	GSE253423	4	4	0.095668	0.005828	8.207247	True
ISG_hallmark_IFNg	LPS 6 h vs vehicle (WT-DMSO)	GSE274020	3	3	0.099041	0.024661	2.623313	False
ISG_hallmark_IFNg	M1 (LPS+IFNg) vs M0	GSE69607	3	3	0.05798	0.002979	12.711744	False
ISG_hallmark_IFNg	M2 (IL-4) vs M0	GSE69607	2	3	-0.038166	0.006371	-4.466604	False
YAP_TAZ_Wang22	LPS 4 h vs 0 h (WT)	GSE253423	4	4	-0.014774	0.035256	-0.209524	True
YAP_TAZ_Wang22	LPS 18 h vs 0 h (WT)	GSE253423	4	4	-0.034605	0.035886	-0.482154	True
YAP_TAZ_Wang22	LPS 6 h vs vehicle (WT-DMSO)	GSE274020	3	3	0.008767	0.021154	0.270701	False
YAP_TAZ_Wang22	M1 (LPS+IFNg) vs M0	GSE69607	3	3	0.003428	0.00306	0.731826	False
YAP_TAZ_Wang22	M2 (IL-4) vs M0	GSE69607	2	3	0.023582	0.004271	4.497634	False
YAP_TAZ_Wang22	IFN-gamma vs unstimulated (donor-paired)	GSE99445	8	8	0.026837			True
YAP_TAZ_Wang22	IFN-gamma vs unstimulated (donor-paired)	GSE99446	6	6	0.010979			True
ISG_ISGF3_Platanitis	LPS 0.5h vs 0 h (paired donors)	GSE112372	4	4	0.007052	0.004607		True
EFF_TNFA_NFKB_Hallmark	LPS 0.5h vs 0 h (paired donors)	GSE112372	4	4	0.029244	0.004033		True
EFF_INFLAMM_Hallmark	LPS 0.5h vs 0 h (paired donors)	GSE112372	4	4	0.017863	0.002842		True
EFF_FIELD_PANEL_7gene	LPS 0.5h vs 0 h (paired donors)	GSE112372	4	4	0.134318	0.02398		True
ISG_ISGF3_Platanitis	LPS 3h vs 0 h (paired donors)	GSE112372	4	4	0.083669	0.006984		True
EFF_TNFA_NFKB_Hallmark	LPS 3h vs 0 h (paired donors)	GSE112372	4	4	0.083573	0.000895		True
EFF_INFLAMM_Hallmark	LPS 3h vs 0 h (paired donors)	GSE112372	4	4	0.093477	0.004847		True
EFF_FIELD_PANEL_7gene	LPS 3h vs 0 h (paired donors)	GSE112372	4	4	0.269685	0.009081		True
ISG_ISGF3_Platanitis	LPS 8h vs 0 h (paired donors)	GSE112372	4	4	0.083082	0.008151		True
EFF_TNFA_NFKB_Hallmark	LPS 8h vs 0 h (paired donors)	GSE112372	4	4	0.066528	0.002494		True
EFF_INFLAMM_Hallmark	LPS 8h vs 0 h (paired donors)	GSE112372	4	4	0.090053	0.003519		True
EFF_FIELD_PANEL_7gene	LPS 8h vs 0 h (paired donors)	GSE112372	4	4	0.261985	0.01266		True
ISG_ISGF3_Platanitis	LPS 16h vs 0 h (paired donors)	GSE112372	3	3	0.10763	0.006855		True
EFF_TNFA_NFKB_Hallmark	LPS 16h vs 0 h (paired donors)	GSE112372	3	3	0.045565	0.00332		True
EFF_INFLAMM_Hallmark	LPS 16h vs 0 h (paired donors)	GSE112372	3	3	0.064891	0.003464		True
EFF_FIELD_PANEL_7gene	LPS 16h vs 0 h (paired donors)	GSE112372	3	3	0.167792	0.014694		True
ISG_ISGF3_Platanitis	LPS 4h vs 0 h (paired donors)	GSE110947	5	5	0.078976	0.005726		True
EFF_TNFA_NFKB_Hallmark	LPS 4h vs 0 h (paired donors)	GSE110947	5	5	0.091647	0.005674		True
EFF_INFLAMM_Hallmark	LPS 4h vs 0 h (paired donors)	GSE110947	5	5	0.090839	0.002404		True
EFF_FIELD_PANEL_7gene	LPS 4h vs 0 h (paired donors)	GSE110947	5	5	0.215364	0.04363		True
EFF_TNFA_NFKB_Hallmark	LPS 6 h vs vehicle (WT-DMSO)	GSE274020	3	3	0.09755			False
EFF_INFLAMM_Hallmark	LPS 6 h vs vehicle (WT-DMSO)	GSE274020	3	3	0.10471			False
EFF_FIELD_PANEL_7gene	LPS 6 h vs vehicle (WT-DMSO)	GSE274020	3	3	0.35393			False
ISG_ISGF3_Platanitis	M1 (LPS + IFN-γ) vs M0	GSE46903	3	7	0.077	0.0124	4.32	False
ISG_ISGF3_Platanitis	IFN-γ 72 h vs M0 (7 paired donors)	GSE46903	7	7	0.076	0.0081	3.07	True
