## Supplementary Table S11 for "Mechanical and chemical macrophage activation differ by arm, not by amplitude"

dataset_id	modality	species	module	module_genes_detected	n_control	n_treated	Delta	SE	permutation_space	p_permutation_within_study	z_vs_size_matched_random	p_vs_random_sets	pct_of_chemical_anchor	background_genes_score	is_chemical_anchor	n_DE_genes_FDR05	background_genes_DE
GSE125806	cyclic stretch (in vivo)	mouse	Hallmark IFN-alpha		1	1	0.05739		2	1.0	6.544	0.0		24421	False		16849
GSE125806	cyclic stretch (in vivo)	mouse	Hallmark IFN-gamma		1	1	0.05603		2	1.0	9.488	0.0		24421	False		16849
GSE125806	cyclic stretch (in vivo)	mouse	ISGF3-specific (Platanitis 2019)		1	1	0.06957		2	1.0	9.73	0.0	55.85	24421	False		16849
GSE125806	cyclic stretch (in vivo)	mouse	YAP/TAZ 22-gene (Wang 2018)		1	1	0.01219		2	1.0	0.701	0.45		24421	False		16849
GSE133069	hydrostatic pressure	mouse	Hallmark IFN-alpha		1	1	0.04533		2	1.0	0.793	0.41		44023	False		13612
GSE133069	hydrostatic pressure	mouse	Hallmark IFN-gamma		1	1	0.06095		2	1.0	2.416	0.011		44023	False		13612
GSE133069	hydrostatic pressure	mouse	ISGF3-specific (Platanitis 2019)		1	1	0.03869		2	1.0	0.535	0.58	31.06	44023	False		13612
GSE133069	hydrostatic pressure	mouse	YAP/TAZ 22-gene (Wang 2018)		1	1	0.19095		2	1.0	3.906	0.001		44023	False		13612
GSE185761	biomaterial (in vivo)	mouse	Hallmark IFN-alpha		2	3	-0.00979	0.01472	10	0.8	0.269	0.786		29842	False	1563.0	15141
GSE185761	biomaterial (in vivo)	mouse	Hallmark IFN-gamma		2	3	0.00248	0.01178	10	1.0	1.74	0.079		29842	False	1563.0	15141
GSE185761	biomaterial (in vivo)	mouse	ISGF3-specific (Platanitis 2019)		2	3	-0.02514	0.01712	10	0.4	-0.826	0.385	-20.19	29842	False	1563.0	15141
GSE185761	biomaterial (in vivo)	mouse	YAP/TAZ 22-gene (Wang 2018)		2	3	-0.08003	0.06523	10	0.3	-2.27	0.026		29842	False	1563.0	15141
GSE190470	cyclic stretch	mouse	Hallmark IFN-alpha		3	3	0.00028	0.00522	20	0.9	0.303	0.751		32134	False	0.0	16212
GSE190470	cyclic stretch	mouse	Hallmark IFN-gamma		3	3	-0.00084	0.00506	20	0.9	0.216	0.84		32134	False	0.0	16212
GSE190470	cyclic stretch	mouse	ISGF3-specific (Platanitis 2019)		3	3	0.00543	0.00576	20	0.6	0.972	0.342	4.36	32134	False	0.0	16212
GSE190470	cyclic stretch	mouse	YAP/TAZ 22-gene (Wang 2018)		3	3	0.04295	0.04259	20	0.7	2.473	0.02		32134	False	0.0	16212
GSE236912	ultrasound + piezoelectric substrate	mouse	Hallmark IFN-alpha		4	4	-0.01008	0.00696	70	0.142857142857143	-0.85	0.385		53171	False	5386.0	19983
GSE236912	ultrasound + piezoelectric substrate	mouse	Hallmark IFN-gamma		4	4	-0.00257	0.00451	70	0.571428571428571	-0.21	0.848		53171	False	5386.0	19983
GSE236912	ultrasound + piezoelectric substrate	mouse	ISGF3-specific (Platanitis 2019)		4	4	-0.01865	0.00625	70	0.0285714285714286	-1.976	0.054	-14.97	53171	False	5386.0	19983
GSE236912	ultrasound + piezoelectric substrate	mouse	YAP/TAZ 22-gene (Wang 2018)		4	4	0.03725	0.02316	70	0.2	1.837	0.066		53171	False	5386.0	19983
GSE273466	ultrasound	mouse	Hallmark IFN-alpha		3	3	-0.00579	0.00545	20	0.6	-0.537	0.595		39089	False	0.0	18397
GSE273466	ultrasound	mouse	Hallmark IFN-gamma		3	3	-0.00546	0.00561	20	0.5	-0.758	0.443		39089	False	0.0	18397
GSE273466	ultrasound	mouse	ISGF3-specific (Platanitis 2019)		3	3	0.00147	0.00502	20	0.9	0.215	0.837	1.18	39089	False	0.0	18397
GSE273466	ultrasound	mouse	YAP/TAZ 22-gene (Wang 2018)		3	3	-0.01522	0.03572	20	0.7	-0.752	0.446		39089	False	0.0	18397
GSE273977	magneto-mechanical (lysosomal)	mouse	Hallmark IFN-alpha		3	3	0.03472	0.00246	20	0.1	4.339	0.0		21878	False	5918.0	13789
GSE273977	magneto-mechanical (lysosomal)	mouse	Hallmark IFN-gamma		3	3	0.01637	0.00565	20	0.1	2.66	0.006		21878	False	5918.0	13789
GSE273977	magneto-mechanical (lysosomal)	mouse	ISGF3-specific (Platanitis 2019)		3	3	0.02401	0.00497	20	0.1	3.28	0.001	19.27	21878	False	5918.0	13789
GSE273977	magneto-mechanical (lysosomal)	mouse	YAP/TAZ 22-gene (Wang 2018)		3	3	0.0212	0.0187	20	0.6	1.237	0.209		21878	False	5918.0	13789
GSE285024	confinement	mouse	Hallmark IFN-alpha		2	3	-0.00209	0.0034	10	0.7	0.312	0.757		33044	False	327.0	14850
GSE285024	confinement	mouse	Hallmark IFN-gamma		2	3	0.00261	0.00241	10	0.7	1.176	0.245		33044	False	327.0	14850
GSE285024	confinement	mouse	ISGF3-specific (Platanitis 2019)		2	3	0.0036	0.00503	10	0.7	0.995	0.31	2.89	33044	False	327.0	14850
GSE285024	confinement	mouse	YAP/TAZ 22-gene (Wang 2018)		2	3	-0.05076	0.03261	10	0.3	-2.114	0.044		33044	False	327.0	14850
GSE290857	surface topography	mouse	Hallmark IFN-alpha		4	4	0.02053	0.00325	70	0.0285714285714286	2.657	0.006		26795	False	101.0	23499
GSE290857	surface topography	mouse	Hallmark IFN-gamma		4	4	0.01733	0.00574	70	0.0285714285714286	3.342	0.002		26795	False	101.0	23499
GSE290857	surface topography	mouse	ISGF3-specific (Platanitis 2019)		4	4	0.02091	0.00723	70	0.0571428571428571	2.935	0.004	16.79	26795	False	101.0	23499
GSE290857	surface topography	mouse	YAP/TAZ 22-gene (Wang 2018)		4	4	-0.01607	0.01272	70	0.342857142857143	-0.868	0.381		26795	False	101.0	23499
GSE303278	acoustic	mouse	Hallmark IFN-alpha		3	3	0.04322	0.00402	20	0.1	7.575	0.0		16108	False	190.0	16080
GSE303278	acoustic	mouse	Hallmark IFN-gamma		3	3	0.0337	0.00705	20	0.1	8.158	0.0		16108	False	190.0	16080
GSE303278	acoustic	mouse	ISGF3-specific (Platanitis 2019)		3	3	0.04344	0.00734	20	0.1	7.92	0.0	34.88	16108	False	190.0	16080
GSE303278	acoustic	mouse	YAP/TAZ 22-gene (Wang 2018)		3	3	0.01477	0.01057	20	0.3	1.144	0.24		16108	False	190.0	16080
GSE304867	compression	mouse	Hallmark IFN-alpha		6	6	-0.00332	0.00228	924	0.173160173160173	0.35	0.712		33242	False	6873.0	18150
GSE304867	compression	mouse	Hallmark IFN-gamma		6	6	0.00054	0.00335	924	0.876623376623377	1.34	0.18		33242	False	6873.0	18150
GSE304867	compression	mouse	ISGF3-specific (Platanitis 2019)		6	6	-0.01125	0.00276	924	0.0043290043290043	-0.88	0.385	-9.03	33242	False	6873.0	18150
GSE304867	compression	mouse	YAP/TAZ 22-gene (Wang 2018)		6	6	-0.0125	0.01185	924	0.303030303030303	-0.44	0.641		33242	False	6873.0	18150
GSE314256	ultrasound	human	Hallmark IFN-alpha		3	3	0.01735	0.00224	20	0.1	3.003	0.004		60308	False	7062.0	39975
GSE314256	ultrasound	human	Hallmark IFN-gamma		3	3	0.0227	0.00147	20	0.1	4.967	0.0		60308	False	7062.0	39975
GSE314256	ultrasound	human	ISGF3-specific (Platanitis 2019)		3	3	0.01901	0.0046	20	0.1	2.985	0.005	22.72	60308	False	7062.0	39975
GSE314256	ultrasound	human	YAP/TAZ 22-gene (Wang 2018)		3	3	-0.00924	0.00257	20	0.1	0.649	0.489		60308	False	7062.0	39975
GSE331328	ultrasound	mouse	Hallmark IFN-alpha		3	3	-0.01037	0.00843	20	0.3	-1.475	0.139		32128	False	2.0	17994
GSE331328	ultrasound	mouse	Hallmark IFN-gamma		3	3	-0.01292	0.00548	20	0.1	-2.494	0.011		32128	False	2.0	17994
GSE331328	ultrasound	mouse	ISGF3-specific (Platanitis 2019)		3	3	-0.01358	0.01126	20	0.2	-2.07	0.032	-10.9	32128	False	2.0	17994
GSE331328	ultrasound	mouse	YAP/TAZ 22-gene (Wang 2018)		3	3	0.02557	0.01752	20	0.2	1.215	0.2		32128	False	2.0	17994
GSE344008	fluid viscosity	mouse	Hallmark IFN-alpha		3	3	0.0188	0.00584	20	0.1	0.525	0.605		51734	False	7264.0	22626
GSE344008	fluid viscosity	mouse	Hallmark IFN-gamma		3	3	0.03181	0.00741	20	0.1	2.288	0.025		51734	False	7264.0	22626
GSE344008	fluid viscosity	mouse	ISGF3-specific (Platanitis 2019)		3	3	0.03414	0.00922	20	0.1	1.959	0.052	27.41	51734	False	7264.0	22626
GSE344008	fluid viscosity	mouse	YAP/TAZ 22-gene (Wang 2018)		3	3	0.03055	0.04898	20	0.6	0.68	0.456		51734	False	7264.0	22626
E-MTAB-15203	Piezo1 agonist	human	Hallmark IFN-alpha		6	6	-0.00252	0.00306	64	0.625	0.24	0.823		19836	False	4421.0	15607
E-MTAB-15203	Piezo1 agonist	human	Hallmark IFN-gamma		6	6	-0.00078	0.00309	64	0.78125	0.877	0.382		19836	False	4421.0	15607
E-MTAB-15203	Piezo1 agonist	human	ISGF3-specific (Platanitis 2019)		6	6	-0.00387	0.00131	64	0.0625	0.062	0.954	-4.62	19836	False	4421.0	15607
E-MTAB-15203	Piezo1 agonist	human	YAP/TAZ 22-gene (Wang 2018)		6	6	0.01707	0.00861	64	0.0625	1.663	0.108		19836	False	4421.0	15607
GSE143780	fluid shear (in vivo)	human	Hallmark IFN-alpha		5	5	-0.01766	0.00594	32	0.125	-2.356	0.021		26538	False	0.0	18989
GSE143780	fluid shear (in vivo)	human	Hallmark IFN-gamma		5	5	-0.01494	0.00472	32	0.0625	-2.896	0.001		26538	False	0.0	18989
GSE143780	fluid shear (in vivo)	human	ISGF3-specific (Platanitis 2019)		5	5	-0.01754	0.00764	32	0.125	-2.193	0.025	-20.96	26538	False	0.0	18989
GSE143780	fluid shear (in vivo)	human	YAP/TAZ 22-gene (Wang 2018)		5	5	0.06973	0.00816	32	0.0625	5.277	0.0		26538	False	0.0	18989
GSE275018_MNM_PBS	lysosomal magnetomechanics	mouse	Hallmark IFN-alpha		3	3	-0.00159	0.00643	20	1.0	-1.119	0.268		25753	False	0.0	18975
GSE275018_MNM_PBS	lysosomal magnetomechanics	mouse	Hallmark IFN-gamma		3	3	-0.00195	0.00519	20	0.8	-1.588	0.111		25753	False	0.0	18975
GSE275018_MNM_PBS	lysosomal magnetomechanics	mouse	ISGF3-specific (Platanitis 2019)		3	3	-0.00205	0.00801	20	0.8	-1.224	0.228	-1.65	25753	False	0.0	18975
GSE275018_MNM_PBS	lysosomal magnetomechanics	mouse	YAP/TAZ 22-gene (Wang 2018)		3	3	0.02875	0.01765	20	0.2	1.485	0.131		25753	False	0.0	18975
GSE275018_RMF_MNM	lysosomal magnetomechanics	mouse	Hallmark IFN-alpha		3	3	-0.00656	0.00943	20	0.5	-2.527	0.009		25753	False	780.0	20086
GSE275018_RMF_MNM	lysosomal magnetomechanics	mouse	Hallmark IFN-gamma		3	3	-0.00099	0.00829	20	1.0	-2.868	0.003		25753	False	780.0	20086
GSE275018_RMF_MNM	lysosomal magnetomechanics	mouse	ISGF3-specific (Platanitis 2019)		3	3	-0.01713	0.00992	20	0.2	-4.35	0.0	-13.75	25753	False	780.0	20086
GSE275018_RMF_MNM	lysosomal magnetomechanics	mouse	YAP/TAZ 22-gene (Wang 2018)		3	3	0.0373	0.01321	20	0.1	1.269	0.201		25753	False	780.0	20086
GSE275018_RMF_PBS	lysosomal magnetomechanics	mouse	Hallmark IFN-alpha		3	3	-0.00816	0.00771	20	0.4	-3.346	0.002		25753	False	1176.0	19960
GSE275018_RMF_PBS	lysosomal magnetomechanics	mouse	Hallmark IFN-gamma		3	3	-0.00294	0.0071	20	0.8	-3.998	0.0		25753	False	1176.0	19960
GSE275018_RMF_PBS	lysosomal magnetomechanics	mouse	ISGF3-specific (Platanitis 2019)		3	3	-0.01918	0.00786	20	0.1	-4.937	0.0	-15.4	25753	False	1176.0	19960
GSE275018_RMF_PBS	lysosomal magnetomechanics	mouse	YAP/TAZ 22-gene (Wang 2018)		3	3	0.06606	0.01647	20	0.1	2.449	0.014		25753	False	1176.0	19960
GSE274828	in-vivo applied force	mouse	Hallmark IFN-alpha		2	2	0.04658	0.00813	4	0.5	5.53	0.0		24198	False	798.0	20232
GSE274828	in-vivo applied force	mouse	Hallmark IFN-gamma		2	2	0.03305	0.00162	4	0.5	5.695	0.0		24198	False	798.0	20232
GSE274828	in-vivo applied force	mouse	ISGF3-specific (Platanitis 2019)		2	2	0.04832	0.00412	4	0.5	6.434	0.0	38.8	24198	False	798.0	20232
GSE274828	in-vivo applied force	mouse	YAP/TAZ 22-gene (Wang 2018)		2	2	-0.02382	0.01552	4	0.5	-1.265	0.206		24198	False	798.0	20232
GSE186185	in-vivo applied force	mouse	Hallmark IFN-alpha		1	1	-0.00471		2	1.0	-0.318	0.744		15673	False		13465
GSE186185	in-vivo applied force	mouse	Hallmark IFN-gamma		1	1	-0.00692		2	1.0	-0.848	0.39		15673	False		13465
GSE186185	in-vivo applied force	mouse	ISGF3-specific (Platanitis 2019)		1	1	-0.00838		2	1.0	-0.885	0.374	-6.73	15673	False		13465
GSE186185	in-vivo applied force	mouse	YAP/TAZ 22-gene (Wang 2018)		1	1	-0.0309		2	1.0	-1.518	0.133		15673	False		13465
GSE99445_Ti	surface topography	human	Hallmark IFN-alpha	97.0	8	8	-0.01148	0.00571	256	0.07031	-4.519	0.0	-8.8	19529	False	40.0	19529
GSE99445_Ti	surface topography	human	Hallmark IFN-gamma	198.0	8	8	-0.00497	0.00422	256	0.29688	-2.69	0.007	-4.2	19529	False	40.0	19529
GSE99445_Ti	surface topography	human	ISGF3-specific (Platanitis 2019)	81.0	8	8	-0.00847	0.00381	256	0.07812	-3.011	0.003	-8.5	19529	False	40.0	19529
GSE99445_Ti	surface topography	human	YAP/TAZ 22-gene (Wang 2018)	22.0	8	8	0.01085	0.00348	256	0.03906	2.137	0.035	40.4	19529	False	40.0	19529
GSE99445_IFNg	CHEMICAL ANCHOR (human)	human	Hallmark IFN-alpha	97.0	8	8	0.13022	0.0101	256	0.00781	23.505	0.0	100.0	19529	True	3631.0	19529
GSE99445_IL4	CHEMICAL ANCHOR (human)	human	Hallmark IFN-alpha	97.0	8	8	-0.01057	0.00759	256	0.23438	-2.76	0.009	-8.1	19529	True	1767.0	19529
GSE99445_IFNg	CHEMICAL ANCHOR (human)	human	Hallmark IFN-gamma	198.0	8	8	0.11772	0.00747	256	0.00781	30.922	0.0	100.0	19529	True	3631.0	19529
GSE99445_IL4	CHEMICAL ANCHOR (human)	human	Hallmark IFN-gamma	198.0	8	8	-0.00265	0.00548	256	0.61719	-1.002	0.307	-2.3	19529	True	1767.0	19529
GSE99445_IFNg	CHEMICAL ANCHOR (human)	human	ISGF3-specific (Platanitis 2019)	81.0	8	8	0.10017	0.00688	256	0.00781	16.693	0.0	100.0	19529	True	3631.0	19529
GSE99445_IL4	CHEMICAL ANCHOR (human)	human	ISGF3-specific (Platanitis 2019)	81.0	8	8	0.00855	0.00548	256	0.16406	1.969	0.051	8.5	19529	True	1767.0	19529
GSE99445_IFNg	CHEMICAL ANCHOR (human)	human	YAP/TAZ 22-gene (Wang 2018)	22.0	8	8	0.02684	0.00628	256	0.00781	2.256	0.033	100.0	19529	True	3631.0	19529
GSE99445_IL4	CHEMICAL ANCHOR (human)	human	YAP/TAZ 22-gene (Wang 2018)	22.0	8	8	-0.00076	0.00334	256	0.82031	-0.086	0.93	-2.8	19529	True	1767.0	19529
