## Supplementary Table S12 for "Mechanical and chemical macrophage activation differ by arm, not by amplitude"

study	module	delta	se
S1_NRF2mech	ISG_ISGF3_Platanitis	0.00430538673392	0.0039471167309745
S1_NRF2mech	ISG_hallmark_IFNa	0.000863694999286	0.0039102739037184
S1_NRF2mech	ISG_hallmark_IFNg	-0.0039140031240264	0.0041663678864148
S1_NRF2mech	YAP_TAZ_Wang22	0.002660041961159	0.0138981301230911
S2_SSc_mono	ISG_ISGF3_Platanitis	-0.011428937163053	0.0050905002993984
S2_SSc_mono	ISG_hallmark_IFNa	-0.0120871661309985	0.0098972899194747
S2_SSc_mono	ISG_hallmark_IFNg	-0.0067346317584029	0.005622391980205
S2_SSc_mono	YAP_TAZ_Wang22	-0.0056364164218009	0.0079929948393369
S3_RAW_stiff	ISG_ISGF3_Platanitis	-0.0002227390487634	0.0027442597727899
S3_RAW_stiff	ISG_hallmark_IFNa	-0.0001193981953411	0.0020764272587529
S3_RAW_stiff	ISG_hallmark_IFNg	-4.644417061687907e-05	0.0017707730463394
S3_RAW_stiff	YAP_TAZ_Wang22	-0.0009685451387208	0.004461272219971
S4_CaMKK2_3D	ISG_ISGF3_Platanitis	-0.0840579125394231	0.0458369477524318
S4_CaMKK2_3D	ISG_hallmark_IFNa	-0.086930071438826	0.044660356210411
S4_CaMKK2_3D	ISG_hallmark_IFNg	-0.0504510236796219	0.0274960598764706
S4_CaMKK2_3D	YAP_TAZ_Wang22	-0.0307662263882975	0.0250446366210647
S5_Collagen_3D	ISG_ISGF3_Platanitis	-0.0082684183323349	0.0130538083456979
S5_Collagen_3D	ISG_hallmark_IFNa	0.0044312884730955	0.0071484931527472
S5_Collagen_3D	ISG_hallmark_IFNg	0.0002274266626579	0.0107160384961507
S5_Collagen_3D	YAP_TAZ_Wang22	-0.0084478482859225	0.0305502403694796
S6_BV2_LPS	ISG_ISGF3_Platanitis	-0.0058834983718379	0.0169839254857088
S6_BV2_LPS	ISG_hallmark_IFNa	-0.006309779023747	0.0057973589832004
S6_BV2_LPS	ISG_hallmark_IFNg	-0.0094347536496814	0.0086520344620278
S6_BV2_LPS	YAP_TAZ_Wang22	-0.0001510729260872	0.0010035520510517
S7_Viscoelastic_3D	ISG_ISGF3_Platanitis	-0.023663267265101	0.029129247716118
S7_Viscoelastic_3D	ISG_hallmark_IFNa	-0.018806022993535	0.0223858095492867
S7_Viscoelastic_3D	ISG_hallmark_IFNg	-0.016113786778435	0.0184254845499359
S7_Viscoelastic_3D	YAP_TAZ_Wang22	-0.006950074770733	0.0075514256721789
S8_THP1_material	ISG_ISGF3_Platanitis	-0.000725920354807	0.0048620474158448
S8_THP1_material	ISG_hallmark_IFNa	-0.0040583989237153	0.0053434355635407
S8_THP1_material	ISG_hallmark_IFNg	-0.0066792236239472	0.006681233288311
S8_THP1_material	YAP_TAZ_Wang22	0.0042898436307293	0.0183266081825535
S9_BAPN_invivo	ISG_hallmark_IFNa	0.0089966632695879	0.0216726180579126
S9_BAPN_invivo	ISG_hallmark_IFNg	0.0020579196821	0.0249680964283695
S9_BAPN_invivo	ISG_ISGF3_Platanitis	-0.0038521728060826	0.0266551025426323
S9_BAPN_invivo	YAP_TAZ_Wang22	0.0045704930544013	0.0689796981294482
S10_EMTAB7900_rat	ISG_hallmark_IFNa	0.0463939842476047	0.0226237292624557
S10_EMTAB7900_rat	ISG_hallmark_IFNg	0.040925521696662	0.0182902110242003
S10_EMTAB7900_rat	ISG_ISGF3_Platanitis	0.0497586400349345	0.0240816734166286
S10_EMTAB7900_rat	YAP_TAZ_Wang22	-0.0109247402370435	0.0274141536512937
S11_GSE312997_stretch_human	ISG_hallmark_IFNa	0.0035057195203171	0.007306501123789
S11_GSE312997_stretch_human	ISG_hallmark_IFNg	0.0019672052086787	0.0059445904553781
S11_GSE312997_stretch_human	ISG_ISGF3_Platanitis	0.0038912727330466	0.0068462048940868
S11_GSE312997_stretch_human	YAP_TAZ_Wang22	-0.0087707491759377	0.0087821653878272
S12_GSE299513_tension_mouse	ISG_hallmark_IFNa	-0.0014048279498594	0.0131534328701083
S12_GSE299513_tension_mouse	ISG_hallmark_IFNg	-0.000512255130773	0.0105612162023009
S12_GSE299513_tension_mouse	ISG_ISGF3_Platanitis	-0.0031937058332769	0.0150955100892976
S12_GSE299513_tension_mouse	YAP_TAZ_Wang22	0.0053624376161751	0.0101909539816202
