## Supplementary Table S13 for "Mechanical and chemical macrophage activation differ by arm, not by amplitude"

anchor_contrast	delta_ISGF3	delta_TNFA_NFKB	delta_inflammatory_response	delta_field_panel_7gene	delta_YAP_TAZ
A_GSE253423_LPS18h	0.19812	0.09102	0.12745	0.44542	-0.02827
A_GSE253423_LPS4h	0.21535	0.14842	0.19244	0.59708	-0.00041
A_GSE274020_LPS6h	0.20567	0.15424	0.1752	0.52048	0.00297
A_GSE69607_IL4
A_GSE69607_M1	0.03942	0.06692	0.07035	0.39304	0.00533
A_GSE99445_IFNg	0.10017	0.02917	0.04521	0.02183	0.02684
A_GSE99445_porousTi	-0.00847	0.01412	0.01124	0.0044	0.01085
A_GSE99446_IFNg	0.10166	0.01256	0.03396	-0.05103	0.01098
