## Supplementary Table S14 for "Mechanical and chemical macrophage activation differ by arm, not by amplitude"

contrast_id	modality	species	delta_ISGF3	pct_anchor_ISGF3	p_permutation_ISGF3	delta_TNFA_NFKB	pct_anchor_TNFA_NFKB	p_permutation_TNFA_NFKB	separation_pp_effector_minus_interferon	permutation_space	attainable_minimum_p	design_can_reach_p05
GSE185761	biomaterial (in vivo)	mouse	-0.02514	-20.1865	0.4	0.06298	64.5591	0.1	84.7456	10	0.2	False
GSE143780	fluid shear (in vivo)	human	-0.01754	-20.9584	0.125	0.03357	40.1695	0.0625	61.1279	32	0.0625	False
GSE236912	ultrasound + piezoelectric substrate	mouse	-0.01865	-14.9724	0.0285714285714286	0.03852	39.4854	0.0285714285714286	54.4577	70	0.02857	True
GSE285024	confinement	mouse	0.0036	2.8922	0.7	0.05518	56.5655	0.1	53.6733	10	0.2	False
E-MTAB-15203	Piezo1 agonist	human	-0.00387	-4.6202	0.0625	0.0384	45.9497	0.03125	50.5699	64	0.03125	True
GSE275018_RMF_PBS	lysosomal magnetomechanics	mouse	-0.01918	-15.3999	0.1	0.03163	32.4236	0.1	47.8235	20	0.1	False
GSE304867	compression	mouse	-0.01125	-9.0344	0.0043290043290043	0.03516	36.0449	0.0021645021645021	45.0792	924	0.00216	True
GSE275018_RMF_MNM	lysosomal magnetomechanics	mouse	-0.01713	-13.7532	0.2	0.02735	28.0355	0.1	41.7887	20	0.1	False
GSE133069	hydrostatic pressure	mouse	0.03869	31.0626	1.0	0.071	72.7819	1.0	41.7194	2	1.0	False
GSE344008	fluid viscosity	mouse	0.03414	27.4084	0.1	0.04949	50.7297	0.1	23.3214	20	0.1	False
GSE186185	in-vivo applied force	mouse	-0.00838	-6.7261	1.0	0.00602	6.171	1.0	12.8971	2	1.0	False
GSE275018_MNM_PBS	lysosomal magnetomechanics	mouse	-0.00205	-1.6467	0.8	0.00428	4.3881	0.3	6.0348	20	0.1	False
GSE331328	ultrasound	mouse	-0.01358	-10.9007	0.2	-0.0137	-14.0486	0.1	-3.1479	20	0.1	False
GSE273466	ultrasound	mouse	0.00147	1.1832	0.9	-0.00791	-8.1058	0.3	-9.2891	20	0.1	False
GSE273977	magneto-mechanical (lysosomal)	mouse	0.02401	19.274	0.1	0.00903	9.2524	0.1	-10.0216	20	0.1	False
GSE190470	cyclic stretch	mouse	0.00543	4.3589	0.6	-0.00868	-8.9027	0.8	-13.2616	20	0.1	False
GSE290857	surface topography	mouse	0.02091	16.7919	0.0571428571428571	0.00087	0.8961	0.828571428571429	-15.8959	70	0.02857	True
GSE274828	in-vivo applied force	mouse	0.04832	38.7981	0.5	0.02187	22.4148	0.5	-16.3833	4	0.5	False
GSE125806	cyclic stretch (in vivo)	mouse	0.06957	55.8543	1.0	0.03417	35.0278	1.0	-20.8264	2	1.0	False
GSE303278	acoustic	mouse	0.04344	34.8814	0.1	0.00761	7.7997	0.5	-27.0817	20	0.1	False
GSE314256	ultrasound	human	0.01901	22.7165	0.1	-0.01152	-13.7867	0.1	-36.5031	20	0.1	False
