## Supplementary Table S15 for "Mechanical and chemical macrophage activation differ by arm, not by amplitude"

contrast	module	arm	module_genes_detected	delta_singscore	z_vs_size_matched_random	p_vs_random_sets	n_control	n_treated	strata	random_sets	background_genes	detection_filter	n_DE_genes_FDR05
GSE274336 stiff 32 kPa vs soft 2 kPa	ISGF3-specific (Platanitis 2019)	interferon	110	-0.00254	-0.94	0.509	12	12	2 (2 h, overnight), 6 vs 6 each	1000	33043	none for module score (33,043 genes); applied for DE count (20,403 genes)	4318
GSE274336 stiff 32 kPa vs soft 2 kPa	Hallmark TNFA_SIGNALING_VIA_NFKB	effector	199	-0.02243	-8.04	0.0	12	12	2 (2 h, overnight), 6 vs 6 each	1000	33043	none for module score (33,043 genes); applied for DE count (20,403 genes)	4318
GSE274336 stiff 32 kPa vs soft 2 kPa	Hallmark INFLAMMATORY_RESPONSE	effector	200	-0.01287	-4.74	0.0	12	12	2 (2 h, overnight), 6 vs 6 each	1000	33043	none for module score (33,043 genes); applied for DE count (20,403 genes)	4318
GSE274336 stiff 32 kPa vs soft 2 kPa	Field panel (7 genes)	effector	7	-0.07301	-4.83	0.001	12	12	2 (2 h, overnight), 6 vs 6 each	1000	33043	none for module score (33,043 genes); applied for DE count (20,403 genes)	4318
GSE274336 stiff 32 kPa vs soft 2 kPa	YAP/TAZ 22-gene (Wang 2018)	mechanotransduction	22	0.00049	-0.1	0.954	12	12	2 (2 h, overnight), 6 vs 6 each	1000	33043	none for module score (33,043 genes); applied for DE count (20,403 genes)	4318
